# ER-anchored protein sorting controls the fate of two proteasome activators for intracellular organelle communication during proteotoxic stress

**DOI:** 10.1101/2023.12.11.571118

**Authors:** Gautier Langin, Margot Raffeiner, David Biermann, Mirita Franz-Wachtel, Daniela Spinti, Frederik Börnke, Boris Macek, Suayib Üstün

**Affiliations:** Faculty of Biology & Biotechnology, Ruhr-University Bochum, Bochum, Germany; Center for Plant Molecular Biology (ZMBP), University of Tübingen, Tübingen, Germany; Institute for Cell Biology, Department of Quantitative Proteomics, University of Tübingen, Tübingen, Germany Method section for MS/MS analysis; Leibniz-Institute of Vegetable and Ornamental Crops (IGZ), Großbeeren, Germany; Institute of Biochemistry and Biology, University of Potsdam, Potsdam, Germany

## Abstract

Proteotoxic stress, characterized by the accumulation of damaged proteins, poses a significant challenge to cellular homeostasis. To mitigate proteotoxicity eukaryotes employ the proteasome that is regulated by proteasome activators, e.g. transcription factors that promote gene expression of proteasome subunits. As proteotoxicity originates in different compartments, cells need to perceive signals from various locations. Understanding which components integrate signals to address proteotoxicity is essential to develop strategies to cope with proteotoxicity but remain elusive. Here, we identify that the proteasome autoregulatory feedback loop acts as a gatekeeper to facilitate the communication between nucleus and chloroplast. We reveal that the ER-anchored protein sorting system (ERAPS) controls the proteasomal degradation or nuclear translocation of proteasome activators NAC53 and NAC78. While both transcription factors activate the proteasome gene expression, they repress photosynthesis-associated nuclear genes during proteotoxicity through association with a conserved cis-element. Our data implicate a general trade-off between proteasome function and energy metabolism unravelling an unprecedented mechanism of how eukaryotic cells cope with proteotoxicity. Collectively, our discoveries provide a novel conceptual framework in which the proteasome autoregulatory feedback loop coordinates subcellular proteostasis and the trade-off between growth and defence.
