## Supplementary Table 1 for "ER-anchored protein sorting controls the fate of two proteasome activators for intracellular organelle communication during proteotoxic stress"

### Sheet: Table_S1
Protein.Groups	Agi	Nter53 LogFC	Nter53 adjp	Cter53 LogFC	Cter53 adjp	Nter78 LogFC	Nter78 adjp	Cter78 LogFC	Cter78 adjp	mock53 LogFC	mock53 adjp	Pst53 LogFC	Pst53 adjp	mock78 LogFC	mock78 adjp	Pst78 LogFC	Pst78 adjp
NbD005096.1;NbE05068689.1	AT1G01300	-	-	1.82647	0.030916	-	-	2.0488	0.0460158	-	-	-	-	-	-	-	-
NbD028794.1	AT1G01300	-	-	-	-	-	-	4.38415	0.0472392	-	-	-	-	-	-	-	-
NbD026839.1;NbE03056560.1	AT1G01320	7.42347	0.0208747	7.24192	0.00356143	-	-	5.51517	0.0439003	-	-	-	-	-	-	-	-
NbD028579.1	AT1G02205	-	-	1.66377	0.00862153	-	-	-	-	-	-	-	-	-	-	-	-
NbD009838.1	AT1G02205	-	-	5.80469	0.00639798	-	-	4.82461	0.0355707	-	-	-	-	-	-	-	-
NbD035602.1;NbD032143.1;NbD013219.1;NbD022562.1	AT1G04170	2.95328	0.0137735	1.25688	0.0123495	1.99781	0.00687413	1.1448	0.0451632	4.85583	0.00533662	-	-	5.82686	0.00247097	3.61685	0.00796167
NbD036688.1;NbD015746.1	AT1G04170	4.08746	0.0402416	-	-	-	-	-	-	-	-	-	-	-	-	-	-
NbE03055976.1;NbD027524.1	AT1G04220	-	-	4.88956	0.0148579	-	-	4.69219	0.0406568	-	-	-	-	-	-	-	-
NbD051170.1;NbD001647.1	AT1G05150	6.63904	0.0355001	2.92998	0.0144705	4.90603	0.0453906	2.74165	0.0423957	-	-	-	-	-	-	-	-
NbD015735.1;NbD034059.1	AT1G06220	-	-	-	-	-	-	-	-	5.54681	0.000689564	6.32593	4.71e-07	-	-	5.33871	0.0144781
NbE44073814.1;NbD039200.1	AT1G06410	7.06967	0.0332401	2.22864	0.00778305	6.30432	0.000723655	2.71399	0.00808814	-	-	-	-	-	-	-	-
NbE03054241.1;NbD012775.1;NbD010161.1	AT1G06410	4.48113	0.04164	-	-	-	-	-	-	-	-	-	-	-	-	-	-
NbD004375.1;NbE05068122.1;NbD045394.1	AT1G06410	5.04439	0.00576966	-	-	5.43826	0.00459175	1.78957	0.0403625	-	-	-	-	-	-	-	-
NbD039200.1;NbD035088.1;NbE44073814.1	AT1G06410	-	-	-	-	-	-	-	-	-	-	-	-	4.65681	0.0354089	-	-
NbD001321.1	AT1G11290	-	-	4.32873	0.0359358	-	-	4.8246	0.0452362	-	-	-	-	-	-	-	-
NbD028252.1;NbD000031.1	AT1G12310	6.95031	0.0324195	4.75282	0.00623466	5.93534	0.00174037	4.54445	0.0162145	6.01209	3.95e-05	3.9228	0.000348298	6.50323	0.000870385	4.67495	0.00037949
NbD039929.1;NbE03056037.1;NbD022238.1;NbE44071350.1	AT1G12310	4.92283	0.0324195	4.88955	0.0124984	-	-	4.69219	0.0406568	-	-	-	-	-	-	-	-
NbD048233.1;NbE05063227.1;NbD048061.1	AT1G16720	2.30646	0.025604	1.8654	0.02272	-	-	1.99067	0.0439003	-	-	-	-	-	-	-	-
NbE05063227.1;NbD048233.1;NbD048061.1	AT1G16720	-	-	-	-	-	-	-	-	5.08916	0.00269848	-	-	6.05309	0.00185618	3.14544	0.00849101
NbD019539.1;NbD014344.1	AT1G21720	-	-	4.76844	0.00921419	-	-	4.54637	0.0298923	-	-	-	-	-	-	-	-
NbE44072607.1;NbD022715.1	AT1G22700	-	-	4.63623	0.0123495	-	-	5.25842	0.0320721	-	-	-	-	-	-	-	-
NbD050223.1	AT1G26230	-	-	4.76844	0.017184	-	-	5.05776	0.0472392	-	-	-	-	-	-	-	-
NbD035464.1;NbE05068188.1;NbE44069857.1;NbD035794.1;NbE03058096.1;NbE03056150.1	AT1G29940	5.26053	0.0257488	5.37768	0.0141981	5.43825	0.00308128	5.66401	0.0169997	-	-	-	-	-	-	-	-
NbD021082.1;NbD029515.1	AT1G30270	-	-	5.53448	0.00862153	-	-	4.94589	0.0227242	-	-	-	-	-	-	-	-
NbD028241.1	AT1G35680	-	-	5.37769	0.0184489	-	-	4.94589	0.0227242	-	-	-	-	-	-	-	-
NbD028241.1;NbD000463.1	AT1G35680	-	-	-	-	-	-	-	-	4.41496	0.0245612	-	-	4.16654	0.048755	-	-
NbD036485.1;NbE05062933.1	AT1G36160	6.51833	0.026914	5.80469	0.0169003	5.98698	0.00149914	-	-	-	-	-	-	-	-	-	-
NbD007815.1	AT1G36160	4.48113	0.04164	-	-	-	-	-	-	-	-	-	-	-	-	-	-
NbD032700.1	AT1G44170	2.52287	0.0355001	1.04479	0.00662369	1.4979	0.0237261	-	-	2.52995	0.00727498	5.95685	2.04e-05	2.99127	0.00803541	5.85139	0.00221715
NbD041326.1;NbD030921.1	AT1G45000	3.07166	0.0390824	2.93831	0.00280055	2.76745	0.00480988	2.96572	0.00833878	-	-	-	-	-	-	-	-
NbD032677.1;NbE03060148.1;NbD041326.1;NbD030921.1	AT1G45000	-	-	-	-	-	-	-	-	-	-	-	-	4.34911	0.0409662	-	-
NbE03055224.1;NbD007389.1	AT1G48410	-	-	6.93934	0.00827094	6.13169	0.00789948	6.41779	0.0435951	-	-	-	-	-	-	-	-
NbE03055224.1;NbD007389.1;NbE03055560.1;NbD041430.1	AT1G48410	-	-	-	-	-	-	-	-	3.0494	0.029263	4.81566	0.0124153	4.47729	0.00247097	6.70881	0.000548695
NbE05064499.1;NbD009566.1;NbD039690.1	AT1G48630	-	-	-	-	-	-	-	-	1.91169	0.0157242	-	-	2.01973	0.0205917	-	-
NbD010294.1;NbE05065712.1	AT1G49670	5.04439	0.0465183	4.49065	0.0486692	-	-	-	-	-	-	-	-	-	-	-	-
NbD052720.1;NbE05067898.1	AT1G49670	4.80266	0.0176768	6.18198	0.00486207	4.19421	0.00170585	6.61355	0.0153983	-	-	-	-	-	-	-	-
NbE44071261.1	AT1G51660	5.83289	0.00404236	-	-	4.90604	0.0141837	-	-	-	-	-	-	-	-	-	-
NbD001415.1;NbE05065485.1	AT1G52360	1.33907	0.0164078	-	-	-	-	-	-	-	-	-	-	-	-	-	-
NbE05065315.1;NbD031701.1;NbD015542.1	AT1G52360	2.85244	0.0175264	-	-	-	-	-	-	-	-	-	-	-	-	-	-
NbE05063989.1;NbD029170.1;NbE44074610.1	AT1G52360	4.1479	0.0350296	-	-	3.46936	0.006631	-	-	-	-	-	-	-	-	-	-
NbD015542.1;NbE05065315.1;NbD031701.1	AT1G52360	-	-	-	-	-	-	-	-	-	-	-	-	4.34911	0.035175	-	-
NbE05068431.1	AT1G53350	7.84758	0.0333875	3.53324	0.00125998	7.21107	9.59e-05	3.68513	0.0066094	-	-	-	-	-	-	-	-
NbD022579.1	AT1G53350	7.09803	0.0242166	4.51426	0.00280055	6.2631	0.00187485	4.24147	0.00833878	-	-	-	-	-	-	-	-
NbD044904.1	AT1G53350	-	-	5.10498	0.0113372	-	-	5.5915	0.0452564	-	-	-	-	-	-	-	-
NbD008269.1	AT1G53350	6.18982	0.04164	5.86503	0.00708048	5.43832	0.0180944	5.92229	0.027045	-	-	-	-	-	-	-	-
NbD016244.1	AT1G53350-AT5G35450	-	-	3.62579	0.00643629	5.70814	0.00618455	3.57573	0.0413555	-	-	-	-	-	-	-	-
NbD007227.1;NbD006392.1;NbD050710.1;NbD010379.1;NbE44072390.1;NbD034685.1	AT1G53750	1.94391	0.0469184	1.76687	0.00643629	-	-	1.45646	0.0452362	3.16135	0.0179178	-	-	3.13848	0.0414485	-	-
NbD006391.1	AT1G53760	5.44846	0.0217908	5.60693	0.00643535	-	-	4.82461	0.0355707	-	-	-	-	-	-	-	-
NbD007854.1;NbD027183.1	AT1G54780	-	-	5.37768	0.0159733	-	-	5.86192	0.0440619	-	-	-	-	-	-	-	-
NbD011471.1	AT1G55020	-	-	-	-	-	-	-	-	5.08915	0.00240544	-	-	5.47733	0.00810821	-	-
NbE03061757.1;NbD034140.1	AT1G56190	-	-	-	-	-	-	-	-	-	-	1.5265	0.0314289	-	-	1.60353	0.0233814
NbD002623.1	AT1G57610	-	-	4.76845	0.0141981	-	-	4.38415	0.0472392	-	-	-	-	-	-	-	-
NbD023799.1	AT1G58170	-	-	4.63623	0.0123495	-	-	-	-	4.23194	0.0391367	4.69477	0.0193214	5.22267	0.0123253	5.04736	0.00908241
NbD007634.1;NbD052397.1;NbE44072270.1	AT1G58440	4.64386	0.0164078	4.49066	0.0148579	-	-	4.54637	0.0298923	-	-	-	-	-	-	-	-
NbD019734.1;NbD044430.1;NbD019732.1	AT1G59359	1.09954	0.0253341	2.46974	0.00741074	-	-	-	-	2.33499	0.000689564	-	-	2.34585	0.00281682	1.21107	0.0175983
NbD011824.1;NbD051455.1	AT1G59359	-	-	3.66841	0.0115875	-	-	3.30357	0.0423957	-	-	-	-	-	-	-	-
NbE05067120.1;NbD008594.1	AT1G60070	6.47573	0.0457363	4.17449	0.0084542	-	-	3.39432	0.0430977	-	-	-	-	-	-	-	-
NbE03054918.1;NbD022378.1	AT1G60070	6.91886	0.0457363	6.44172	0.00528725	5.36206	0.0211297	6.14128	0.018464	-	-	-	-	-	-	-	-
NbE05063866.1;NbE03060195.1;NbD003948.1	AT1G60620	5.26053	0.0457363	4.49065	0.0227824	5.0095	0.0109139	-	-	-	-	-	-	-	-	-	-
NbD005761.1;NbD045602.1;NbE05066389.1	AT1G60780	7.04075	0.0175264	3.39728	0.00587384	5.9353	0.00196655	3.23173	0.0357584	-	-	-	-	-	-	-	-
NbD006415.1	AT1G60995	6.47573	0.0457363	7.02112	0.00382848	6.085	0.00187485	6.91035	0.0410924	6.60849	1.05e-06	5.95686	2.04e-05	6.84714	0.000565391	6.70879	0.000135919
NbE44072991.1	AT1G62020	1.94815	0.0324195	0.648825	0.0141981	1.21729	0.00687413	0.622445	0.0405064	-	-	-	-	-	-	-	-
NbD036033.1	AT1G62020	-	-	2.47377	0.0214294	4.79458	0.010113	-	-	-	-	-	-	-	-	-	-
NbD002127.1;NbE03057694.1;NbD002128.1	AT1G62020	3.336	0.0302145	-	-	1.99785	0.0153075	-	-	-	-	-	-	1.20495	0.0159528	1.03127	0.00431599
NbD047651.1;NbD052892.1	AT1G63680	3.72362	0.0290528	2.99377	0.0491478	3.63168	0.0109103	4.02538	0.0250325	-	-	-	-	-	-	-	-
NbD047532.1;NbD027997.1	AT1G64390	-	-	4.49066	0.0148579	-	-	4.38414	0.0440298	-	-	-	-	-	-	-	-
NbD043035.1	AT1G64940	6.88671	0.0283973	7.0732	0.00381258	5.82622	0.00344545	6.41778	0.0162145	-	-	-	-	-	-	-	-
NbD016145.1	AT1G68020	5.01224	0.0208615	2.54655	0.0084542	3.97486	0.00187485	3.16188	0.00879584	-	-	-	-	-	-	-	-
NbD006438.1;NbD006439.1	AT1G68560	-	-	-	-	-	-	-	-	1.28744	0.000406075	-	-	0.96472	0.00978247	-	-
NbD045598.1	AT1G70580	-	-	-	-	-	-	-	-	-	-	0.991701	0.0470153	-	-	1.11317	0.0228982
NbD023230.1;NbD026801.1;NbE44069852.1;NbE44071841.1	AT1G71310	1.43134	0.0350296	3.70291	0.0042983	-	-	3.57573	0.0163508	-	-	-	-	-	-	-	-
NbD026801.1;NbE44069852.1;NbD023230.1;NbE44071841.1	AT1G71310	-	-	-	-	-	-	-	-	5.7648	0.000180768	3.64386	0.00191546	5.94643	0.00257952	3.75836	0.00587036
NbD007233.1;NbE05063492.1;NbE03061217.1;NbD006387.1	AT1G72330	-	-	-	-	-	-	-	-	2.46089	0.010314	-	-	2.57813	0.0161382	-	-
NbD007233.1	AT1G72330	-	-	-	-	-	-	2.76836	0.0405064	-	-	-	-	-	-	-	-
NbD005006.1	AT1G74850	4.41709	0.0260079	-	-	4.67345	0.00789948	4.37652	0.0423957	-	-	-	-	-	-	-	-
NbE03054211.1;NbD050770.1;NbE44072006.1	AT1G74910	3.07166	0.0402416	-	-	2.3731	0.0166603	-	-	-	-	-	-	-	-	-	-
NbD035995.1;NbD010600.1;NbE44072225.1	AT1G75780	0.724587	0.0315177	-	-	-	-	-	-	4.57736	0.0139469	-	-	4.51115	0.030233	-	-
NbD010881.1;NbD006112.1	AT1G76420	4.92283	0.0324195	-	-	4.54191	0.0205979	-	-	-	-	-	-	-	-	-	-
NbD033609.1	AT1G77590	2.87294	0.0231943	1.74792	0.00587384	1.90044	0.0188839	1.8743	0.00808814	4.57736	0.0139469	-	-	4.91028	0.0133866	-	-
NbD009450.1	AT1G77590	5.26053	0.0457363	5.37768	0.00760222	4.39677	0.0301322	5.16158	0.0386114	-	-	-	-	-	-	-	-
NbD051882.1;NbE44072445.1;NbD015172.1	AT1G78570	-	-	2.59199	0.00528725	2.42955	0.0313698	3.10765	0.00808814	-	-	-	-	-	-	-	-
NbD022003.1	AT1G79210	-	-	6.22865	0.00425539	-	-	6.19121	0.0143985	-	-	-	-	-	-	-	-
NbE05066252.1;NbD035560.1;NbD020742.1	AT1G80030	6.02237	0.025604	2.80285	0.00639798	5.43825	0.00308128	2.76837	0.0147237	-	-	-	-	-	-	-	-
NbE05066252.1;NbD020742.1;NbD035560.1	AT1G80030	-	-	-	-	-	-	-	-	-	-	-	-	4.51115	0.0366434	4.53611	0.0341859
NbD010108.1	AT2G02010	4.08746	0.0402416	4.63623	0.0141981	-	-	4.54637	0.0298923	-	-	-	-	-	-	-	-
NbD008483.1	AT2G04842	4.92283	0.0324195	-	-	4.23536	0.0432368	-	-	-	-	-	-	-	-	-	-
NbD039972.1	AT2G15480	5.1565	0.026914	5.37768	0.016565	4.90605	0.00714985	5.98023	0.0493457	-	-	-	-	-	-	-	-
NbE44069451.1;NbD039062.1	AT2G19560	-	-	6.40155	0.00587384	-	-	5.66401	0.0226981	-	-	-	-	-	-	-	-
NbD021176.1	AT2G20390	-	-	4.32873	0.0223994	-	-	4.20133	0.0452362	-	-	-	-	-	-	-	-
NbD017942.1	AT2G20580	2.36305	0.0324195	1.23653	0.00528725	-	-	-	-	5.08916	0.00269848	-	-	6.20334	0.00185618	3.41432	0.00587036
NbD031456.1	AT2G20580	-	-	1.54113	0.00860411	-	-	-	-	-	-	-	-	-	-	-	-
NbD011652.1	AT2G20580	-	-	3.93743	0.0486692	-	-	-	-	-	-	-	-	-	-	-	-
NbD042127.1;NbE03054938.1;NbE05068347.1	AT2G20900	-	-	5.00129	0.0182094	-	-	-	-	-	-	-	-	-	-	-	-
NbD028590.1;NbD021165.1	AT2G20900	-	-	-	-	-	-	4.20133	0.0452362	-	-	-	-	-	-	-	-
NbE03058426.1;NbD017133.1	AT2G22300	5.69116	0.0365092	6.36022	0.00643629	4.23537	0.0432368	5.5915	0.0340414	-	-	-	-	-	-	-	-
NbD040046.1	AT2G22360	4.80266	0.0176768	0.996011	0.0242884	3.82523	0.00977246	0.975064	0.0472392	-	-	4.56282	0.0287568	6.46307	0.0014547	5.96967	0.00117081
NbE44070977.1;NbD040604.1	AT2G22360	-	-	4.49065	0.0261545	-	-	4.38415	0.0472392	-	-	-	-	-	-	-	-
NbE03054759.1;NbD025696.1;NbD029823.1	AT2G22910	-	-	3.93742	0.0495944	-	-	5.05776	0.0472392	-	-	-	-	-	-	-	-
NbE05068590.1;NbD045815.1;NbD045125.1	AT2G27020	-	-	5.80469	0.00425539	-	-	5.51517	0.0298923	-	-	-	-	4.7891	0.016229	-	-
NbE03057350.1;NbD028813.1;NbE05068116.1	AT2G30620	-	-	-	-	-	-	-	-	1.72549	0.000725558	-	-	-	-	-	-
NbE44071683.1;NbE44071682.1;NbD040513.1	AT2G30620	-	-	-	-	-	-	-	-	1.798	0.0295198	-	-	-	-	-	-
NbD033506.1	AT2G30620	-	-	-	-	-	-	-	-	2.90879	2.21e-05	-	-	2.3521	0.00757399	-	-
NbD050082.1	AT2G30620	-	-	-	-	-	-	-	-	3.69538	0.00170922	-	-	-	-	-	-
NbD026090.1;NbE44068992.1;NbE03061205.1	AT2G30620	-	-	-	-	-	-	-	-	4.9772	0.00403304	5.53198	0.000504417	-	-	5.15115	0.00587036
NbD044192.1	AT2G31900	5.61471	0.0332401	5.10498	0.0313803	-	-	-	-	4.57735	0.0139469	-	-	5.39913	0.028593	5.24798	0.00569434
NbD012191.1	AT2G31900	8.76708	0.00633218	8.21418	0.00288849	-	-	7.71256	0.0162145	7.42022	9.77e-09	7.02274	5.45e-12	-	-	8.20237	9.55e-06
NbD048978.1	AT2G32730	2.79201	0.0457653	1.70078	0.00382848	-	-	-	-	-	-	-	-	-	-	-	-
NbD048978.1;NbD022941.1	AT2G32730	-	-	-	-	-	-	-	-	3.16135	0.0179178	-	-	3.23546	0.0382193	-	-
NbE03058950.1;NbD052972.1;NbD042890.1;NbE03057259.1	AT2G34640	4.46538	0.026023	5.53446	0.0273103	3.59791	0.0499246	5.79892	0.0472392	-	-	-	-	-	-	-	-
NbD036968.1	AT2G34660	-	-	7.73763	0.00425539	-	-	7.2058	0.0114745	-	-	-	-	-	-	-	-
NbD002999.1	AT2G36460	-	-	-	-	-	-	-	-	3.76792	0.00139918	-	-	3.89602	0.00926679	-	-
NbD010990.1;NbD040313.1	AT2G38020	4.79008	0.0332401	-	-	4.23537	0.0432368	-	-	-	-	-	-	-	-	-	-
NbD043790.1;NbD036026.1	AT2G38040	-	-	3.09747	0.0308417	-	-	3.63666	0.0355707	-	-	-	-	-	-	-	-
NbD015067.1	AT2G38040	-	-	4.1463	0.0486692	-	-	-	-	-	-	-	-	-	-	-	-
NbD043366.1;NbD002149.1	AT2G38670	-	-	3.59942	0.0147449	-	-	3.39432	0.0410924	-	-	-	-	-	-	-	-
NbD022291.1;NbD003898.1;NbE44070840.1	AT2G39190	5.69116	0.0457363	3.11078	0.00189424	-	-	2.39643	0.0249683	-	-	-	-	-	-	-	-
NbD035404.1	AT2G39530	-	-	4.32873	0.0247005	-	-	4.38414	0.0440298	-	-	-	-	-	-	-	-
NbD049267.1;NbD045885.1	AT2G39740	-	-	3.93743	0.0486692	-	-	4.20133	0.0452362	-	-	-	-	-	-	-	-
NbE03053663.1	AT2G39770	3.09472	0.0218873	1.03131	0.0419001	2.20198	0.00911078	-	-	-	-	-	-	-	-	-	-
NbD019819.1	AT2G39770	4.08746	0.0402416	3.93743	0.0486692	-	-	-	-	-	-	-	-	-	-	-	-
NbD045883.1;NbD038124.1	AT2G39770	-	-	-	-	-	-	-	-	-	-	-	-	5.22287	0.00978247	5.33871	0.00465455
NbD038127.1;NbE03053451.1	AT2G39800	2.80238	0.00244846	1.1973	0.0050996	2.57575	9.59e-05	1.78904	0.0143985	-	-	-	-	-	-	-	-
NbD038127.1;NbE03053451.1;NbD025950.1	AT2G39800	-	-	-	-	-	-	-	-	-	-	-	-	-	-	4.5361	0.0301251
NbE03054765.1;NbD050650.1;NbD018527.1;NbE05066183.1	AT2G42010	-	-	5.53449	0.0148579	-	-	5.05776	0.0423957	-	-	-	-	-	-	-	-
NbD034251.1;NbD033387.1	AT2G42520	-	-	1.05008	0.0486692	-	-	-	-	-	-	-	-	1.15675	0.021407	-	-
NbD015379.1;NbD015830.1	AT2G42520	2.79201	0.00526839	5.60694	0.0105657	2.05749	0.0432368	-	-	-	-	-	-	4.65681	0.0205917	-	-
NbE03057947.1;NbD029729.1;NbD019177.1	AT2G43950	-	-	1.92461	0.0397266	-	-	1.78958	0.0403625	-	-	-	-	4.16654	0.048755	4.68187	0.0180253
NbD003835.1;NbE05064378.1	AT2G45060	-	-	5.60693	0.00643535	-	-	5.43456	0.0212301	-	-	-	-	-	-	-	-
NbD024468.1;NbD010866.1	AT2G46290	-	-	3.91541	0.00699996	-	-	3.84407	0.0298923	5.19304	0.00201395	-	-	5.1258	0.00803541	-	-
NbD031104.1	AT3G01750	-	-	4.49066	0.0313803	4.39677	0.0301322	4.54637	0.0298923	-	-	-	-	-	-	-	-
NbE05068209.1;NbD023831.1;NbE05063670.1;NbD029875.1	AT3G02060	-	-	5.45821	0.016228	-	-	5.92229	0.0452362	-	-	-	-	-	-	-	-
NbE05063368.1;NbD037372.1	AT3G02450	5.35755	0.0402416	4.76845	0.0148579	-	-	-	-	4.57735	0.0139469	-	-	-	-	4.37393	0.0366431
NbE03055499.1;NbD033467.1;NbE05065082.1	AT3G02450	5.73364	0.00576966	7.93344	0.00241682	3.41201	0.00679996	6.71942	0.0153983	5.7469	1.79e-09	4.11779	4.87e-09	-	-	4.4766	4.68e-05
NbD038798.1;NbE05066040.1;NbD038839.1;NbD015453.1	AT3G03940	4.48113	0.04164	4.88956	0.00835934	5.57954	0.0109103	5.9223	0.0355707	-	-	-	-	-	-	-	-
NbD038798.1;NbD015453.1;NbE05066040.1;NbD038839.1	AT3G03940	-	-	-	-	-	-	-	-	-	-	-	-	-	-	5.15113	0.0114136
NbD044565.1	AT3G04260	3.19485	0.0332401	3.52696	0.0296878	2.75188	0.0242942	4.86319	0.0162145	-	-	-	-	-	-	-	-
NbD003605.1	AT3G05530	3.95592	0.0175264	1.66191	0.00741074	3.07683	0.00198127	1.63173	0.0334931	-	-	-	-	-	-	-	-
NbD025203.1;NbD003605.1;NbD028572.1	AT3G05530	-	-	-	-	-	-	-	-	4.97721	0.00313259	-	-	5.62802	0.00508735	-	-
NbD001358.1;NbE05067511.1	AT3G06810	2.41761	0.0137735	3.21625	0.00760222	-	-	3.2803	0.0227242	-	-	-	-	-	-	-	-
NbE03060373.1	AT3G06810	-	-	4.88956	0.00835934	-	-	4.94589	0.0227242	-	-	-	-	-	-	-	-
NbD013111.1	AT3G07030	-	-	-	-	-	-	-	-	4.57735	0.0139469	-	-	4.91028	0.0166714	-	-
NbD009891.1;NbE44071173.1	AT3G07030	-	-	-	-	-	-	-	-	-	-	-	-	-	-	4.68187	0.0140712
NbD053102.1;NbE44074462.1	AT3G09270	5.53398	0.0206358	1.73235	0.035603	4.79456	0.0109139	-	-	-	-	-	-	-	-	-	-
NbD022653.1	AT3G09270	-	-	4.49066	0.0304901	-	-	4.94589	0.0410924	-	-	-	-	-	-	-	-
NbD041402.1	AT3G09270	2.23907	0.0355001	-	-	-	-	-	-	-	-	-	-	-	-	-	-
NbD045703.1	AT3G09630	1.15415	0.0164078	2.79002	0.0192036	-	-	-	-	2.08286	0.00313259	-	-	1.76045	0.0421038	-	-
NbD002963.1;NbD015297.1	AT3G09630	-	-	4.1463	0.0313803	-	-	-	-	4.85583	0.00533662	-	-	-	-	-	-
NbE03062168.1;NbD004677.1;NbD016829.1	AT3G09630	-	-	5.00129	0.0235711	-	-	-	-	4.7233	0.00823652	-	-	4.51114	0.0276536	-	-
NbE03062083.1;NbD046783.1	AT3G09650	-	-	4.88956	0.0141183	4.67378	0.0141837	4.82461	0.0405064	-	-	-	-	-	-	-	-
NbE03057469.1;NbD037713.1;NbE44072796.1	AT3G12080	-	-	4.49065	0.0213251	-	-	4.20133	0.0452362	-	-	-	-	-	-	-	-
NbD041565.1;NbE03054498.1	AT3G13330	5.4871	0.00997763	2.31346	0.00497074	4.702	8.5e-06	2.22136	0.0163536	-	-	-	-	-	-	-	-
NbE03054498.1;NbD041565.1	AT3G13330	-	-	-	-	-	-	-	-	-	-	-	-	5.48104	0.0130942	-	-
NbD038929.1	AT3G13670	5.04439	0.00576966	-	-	6.08502	0.00187485	6.28615	0.0163508	-	-	-	-	-	-	-	-
NbD045673.1	AT3G13750	5.10662	0.0137735	2.35086	0.0422303	3.32816	0.0086075	-	-	-	-	-	-	-	-	-	-
NbD045673.1;NbD017799.1;NbE05068061.1	AT3G13750	-	-	-	-	-	-	-	-	-	-	1.98464	0.0399944	2.92278	0.0428483	-	-
NbD052966.1;NbD023785.1	AT3G14110	4.48113	0.04164	2.38579	0.0308417	-	-	2.59354	0.0423957	-	-	-	-	-	-	-	-
NbD048058.1;NbD042343.1;NbD019568.1;NbD040743.1	AT3G14600-AT2G34480	-	-	4.63623	0.0141981	-	-	4.69219	0.0410924	-	-	-	-	-	-	-	-
NbD049629.1	AT3G14680	7.81378	0.0176768	5.14544	0.00382848	7.59946	0.00127801	5.1487	0.0105484	-	-	-	-	5.88864	0.048755	4.93552	0.0144781
NbD047028.1	AT3G14690	-	-	5.00129	0.0182094	-	-	-	-	-	-	-	-	-	-	-	-
NbD006013.1	AT3G14690	-	-	6.13376	0.00528725	5.28176	0.0173605	6.03594	0.0227242	-	-	-	-	-	-	-	-
NbD012201.1;NbD012200.1	AT3G14690	-	-	-	-	4.23539	0.0432368	-	-	-	-	-	-	-	-	-	-
NbD051853.1;NbE03055576.1;NbE05068271.1;NbE44072712.1;NbE44072714.1	AT3G15000	-	-	4.63623	0.0123495	-	-	4.69219	0.0410924	-	-	-	-	-	-	-	-
NbE44074057.1;NbD023676.1	AT3G16090	5.35755	0.0402416	5.53448	0.00530741	4.54189	0.0345555	5.34917	0.0410924	-	-	-	-	5.02207	0.0195585	4.81425	0.0138516
NbD034681.1	AT3G18580	-	-	3.93743	0.0486692	-	-	4.38415	0.0472392	-	-	-	-	-	-	-	-
NbE03055149.1;NbD011751.1	AT3G19960	7.77917	0.0164078	7.56651	0.00280055	7.57902	0.000274976	7.88931	0.00879584	-	-	-	-	-	-	-	-
NbE03056528.1;NbD025452.1	AT3G22330	1.84986	0.0402416	-	-	-	-	-	-	-	-	-	-	-	-	-	-
NbE03056528.1;NbD025452.1;NbD049209.1	AT3G22330	-	-	-	-	-	-	-	-	4.41496	0.0245612	-	-	5.31319	0.00520307	-	-
NbD011500.1	AT3G23780	6.33985	0.00284565	5.45821	0.00869194	5.82619	0.00149914	5.86193	0.0410924	-	-	-	-	-	-	-	-
NbD021740.1	AT3G23820	-	-	5.09104	0.00587384	-	-	4.58355	0.0153983	-	-	-	-	-	-	-	-
NbD016061.1	AT3G23820-AT4G00110	-	-	5.60694	0.0422164	-	-	5.59151	0.0226981	-	-	-	-	-	-	-	-
NbD046321.1;NbD021740.1	AT3G23820-AT4G00110	-	-	-	-	-	-	-	-	-	-	-	-	4.7891	0.035175	-	-
NbD000914.1;NbD000913.1;NbD000110.1	AT3G26310	-	-	3.60842	0.00642606	6.30444	0.0109139	3.23173	0.0299398	-	-	-	-	-	-	-	-
NbD005326.1	AT3G26310	4.48113	0.04164	3.93743	0.0486692	-	-	-	-	-	-	-	-	-	-	-	-
NbD008081.1	AT3G26310	4.29768	0.0457363	4.76845	0.0148579	4.39677	0.0301322	4.82461	0.0355707	-	-	-	-	-	-	-	-
NbD008081.1;NbD000914.1;NbD000913.1;NbE03054909.1;NbD000110.1;NbD028822.1	AT3G26310	-	-	-	-	-	-	-	-	4.41496	0.0245612	4.81563	0.0124153	-	-	4.68188	0.0359325
NbD036398.1	AT3G27850	-	-	4.49066	0.0148579	-	-	4.94589	0.0423957	-	-	-	-	-	-	-	-
NbD038998.1	AT3G28580	-	-	5.53448	0.00623466	4.23539	0.0432368	4.94589	0.0410924	-	-	-	-	-	-	-	-
NbD016551.1;NbE44069116.1;NbD016549.1;NbE44071900.1;NbE05064583.1;NbE05066920.1;NbD012411.1;NbD039213.1;NbD033542.1;NbE44073799.1;NbE03062327.1;NbD016550.1;NbE05062760.1;NbD032194.1;NbD011769.1;NbE44074240.1;NbE05068336.1;NbD052324.1;NbD028842.1	AT3G45980	-	-	-	-	-	-	-	-	1.9786	0.000406075	-	-	1.6403	0.016229	-	-
NbD034385.1	AT3G48500	3.05694	0.0244805	5.74173	0.00639798	2.44746	0.00687413	6.49931	0.0245724	-	-	-	-	-	-	-	-
NbE05067752.1;NbD021414.1	AT3G48500	4.08746	0.0402416	-	-	-	-	-	-	-	-	-	-	-	-	-	-
NbD034385.1;NbE05067752.1;NbD021414.1	AT3G48500	-	-	-	-	-	-	-	-	-	-	-	-	4.51116	0.048755	-	-
NbD010076.1;NbD003069.1;NbE03059126.1	AT3G49470	-	-	-	-	-	-	-	-	4.57736	0.0139469	4.92716	0.00882328	4.51115	0.0294714	4.37393	0.0366431
NbD021744.1;NbD003073.1	AT3G49530	-	-	4.32874	0.0486692	-	-	-	-	-	-	-	-	-	-	-	-
NbD027639.1;NbE44071084.1	AT3G49530	5.69116	0.0175264	5.86503	0.00708048	4.90607	0.00967574	5.73304	0.0204944	-	-	-	-	5.1258	0.016229	5.04735	0.0102774
NbD052675.1	AT3G49530	-	-	-	-	-	-	4.38414	0.0440298	-	-	-	-	-	-	-	-
NbD002653.1	AT3G50590	4.91126	0.0206358	2.94292	0.00184476	3.40048	0.00679996	2.92361	0.0298923	-	-	-	-	-	-	-	-
NbD025066.1	AT3G50930	2.6292	0.0116252	0.730896	0.0313803	1.8022	0.00737806	-	-	-	-	-	-	5.83027	0.0354089	5.15115	0.00587036
NbE03054249.1;NbD025603.1	AT3G52990	2.07039	0.0315177	3.43827	0.00202381	1.54725	0.0172996	3.17336	0.00808814	-	-	-	-	-	-	-	-
NbD019625.1	AT3G52990	-	-	4.76845	0.0148579	-	-	4.38414	0.0440298	-	-	-	-	-	-	-	-
NbE03054249.1;NbD025603.1;NbD018797.1;NbD003983.1	AT3G52990	-	-	-	-	-	-	-	-	-	-	-	-	3.63958	0.00978247	-	-
NbE03058901.1;NbD019625.1	AT3G52990	-	-	-	-	-	-	-	-	-	-	-	-	4.34911	0.0409662	-	-
NbE03060852.1;NbD032656.1	AT3G54090	3.58216	0.0115207	3.94438	0.00305284	2.861	0.00317708	3.9974	0.0109932	-	-	-	-	-	-	-	-
NbD044387.1	AT3G55610	4.49016	0.0245945	2.1501	0.00530741	4.30199	0.00067075	2.8386	0.0066094	-	-	-	-	6.00258	0.00257952	4.81425	0.0107802
NbD051706.1	AT3G55610	-	-	-	-	5.51061	0.00282263	2.59435	0.0452362	-	-	-	-	-	-	-	-
NbE44071763.1;NbD050814.1	AT3G56150	-	-	-	-	-	-	-	-	2.5654	0.0287302	-	-	2.60505	0.0238981	-	-
NbD012404.1;NbD039165.1	AT3G57290	-	-	-	-	-	-	-	-	3.0494	0.0358394	-	-	3.1382	0.026171	-	-
NbE44074178.1;NbD002991.1	AT3G57880	-	-	5.37768	0.0141981	-	-	5.51517	0.0439003	4.9772	0.00313259	2.17673	0.0399944	-	-	-	-
NbD046136.1;NbE03054704.1	AT3G60190	-	-	-	-	-	-	-	-	3.78337	1.11e-08	-	-	2.30818	0.00803541	-	-
NbE03057153.1;NbD007318.1;NbE03057154.1	AT3G60510	-	-	-	-	-	-	-	-	4.72331	0.00823652	-	-	5.02205	0.0166714	-	-
NbD045756.1	AT3G61050	-	-	5.0013	0.0308417	-	-	4.69218	0.0355707	-	-	-	-	-	-	-	-
NbD001272.1	AT3G62010	5.96193	0.0302145	1.92459	0.00862153	5.28169	0.00789948	2.18455	0.0460624	-	-	-	-	-	-	-	-
NbE05064297.1;NbD023707.1	AT3G62600	3.8893	0.0327935	5.10499	0.0108385	-	-	4.94589	0.0423957	-	-	-	-	-	-	-	-
NbD023306.1;NbD003909.1;NbE44070307.1;NbD051820.1;NbD018470.1;NbD015840.1;NbE03056398.1;NbD035608.1	AT3G62870	-	-	4.32873	0.0223994	-	-	-	-	4.41496	0.0245612	2.55475	0.0299821	4.6568	0.024044	-	-
NbE44069645.1;NbE03060327.1;NbE03054708.1;NbD012804.1;NbD002533.1	AT3G63000	-	-	5.20171	0.0213251	-	-	5.43456	0.0426907	-	-	-	-	-	-	-	-
NbE03055645.1;NbD008840.1	AT4G01050	2.18763	0.0402416	-	-	-	-	-	-	-	-	-	-	-	-	-	-
NbD006872.1	AT4G01050	5.04439	0.0465183	-	-	4.67378	0.0141837	-	-	-	-	-	-	-	-	-	-
NbD004714.1;NbE03056651.1	AT4G01100	-	-	4.1463	0.0313803	-	-	-	-	-	-	-	-	-	-	-	-
NbD027025.1	AT4G01100	-	-	4.76845	0.0148579	-	-	4.38414	0.0440298	-	-	-	-	-	-	-	-
NbE44070664.1;NbE05068669.1;NbD019421.1;NbD011565.1	AT4G01310	-	-	1.96145	0.0490726	-	-	2.32392	0.0315003	-	-	-	-	-	-	-	-
NbD001279.1;NbE05066063.1;NbD035127.1;NbE05066966.1;NbE44072876.1	AT4G01690	2.12063	0.0164078	1.26306	0.0410382	-	-	-	-	-	-	-	-	-	-	-	-
NbD035127.1;NbD001279.1;NbE05066063.1	AT4G01690	-	-	-	-	-	-	-	-	-	-	5.303	0.00190869	-	-	5.24798	0.0110957
NbD051829.1;NbD051833.1;NbE03055954.1;NbE44073420.1;NbD027224.1	AT4G02570	5.69116	0.0175264	4.17448	0.00623466	5.57949	0.00196655	4.54445	0.0185141	-	-	-	-	-	-	-	-
NbD031440.1;NbD052167.1	AT4G04910	-	-	2.09503	0.0148579	6.49479	0.00414036	2.39127	0.0163508	-	-	-	-	5.55382	0.0050655	-	-
NbD012141.1;NbD027845.1	AT4G05020	6.24159	0.0324195	6.91099	0.00382848	5.10604	0.00967574	-	-	-	-	-	-	-	-	-	-
NbD043965.1;NbE44070628.1	AT4G05320	1.73175	0.00244846	3.29684	0.000783047	0.670961	0.00759418	3.12273	0.000302367	-	-	-	-	-	-	-	-
NbD017100.1	AT4G05320	-	-	6.03221	0.0201236	-	-	5.25843	0.0405064	-	-	0.766613	0.0447893	-	-	1.6815	0.00174844
NbD010371.1;NbE03056454.1;NbD046287.1	AT4G05420	-	-	5.0013	0.0209661	-	-	5.5915	0.0457691	-	-	-	-	-	-	-	-
NbD021794.1;NbD004040.1	AT4G10320	-	-	5.00128	0.016565	-	-	4.69219	0.0410924	-	-	-	-	-	-	-	-
NbE03057974.1;NbD006156.1	AT4G11420	-	-	-	-	-	-	-	-	4.9772	0.00431641	1.85051	0.0399944	4.91028	0.0133866	-	-
NbD009909.1	AT4G13430	-	-	-	-	-	-	-	-	2.1459	0.0497561	-	-	2.93961	0.00325647	-	-
NbD045903.1	AT4G15760	4.29768	0.0457363	4.63623	0.0182057	-	-	4.38414	0.0439003	-	-	-	-	-	-	-	-
NbE44070720.1;NbD003714.1;NbE05064215.1	AT4G16150	-	-	5.10499	0.0247005	-	-	-	-	-	-	-	-	-	-	-	-
NbD043968.1	AT4G16150	5.57124	0.00922879	5.30114	0.00381258	4.3115	0.0122712	4.62161	0.0163508	-	-	-	-	-	-	-	-
NbE05063697.1;NbD043968.1;NbE44070720.1;NbD003714.1;NbE05064215.1;NbD031934.1	AT4G16150	-	-	-	-	-	-	-	-	-	-	-	-	4.65681	0.0428483	5.24798	0.00569434
NbE05064085.1;NbD045031.1;NbE05064232.1;NbD011791.1	AT4G17140	-	-	8.29314	0.00241682	6.97461	0.000418909	8.51696	0.00808814	-	-	-	-	-	-	-	-
NbD020984.1;NbE05062982.1	AT4G17770	4.48113	0.04164	5.10497	0.0148579	4.67375	0.0141837	5.86192	0.0375388	-	-	-	-	-	-	-	-
NbD044778.1;NbD016087.1;NbE03059162.1;NbD051851.1;NbD004834.1;NbD035736.1;NbD012107.1;NbD031681.1;NbD048154.1;NbD037622.1;NbE03055288.1	AT4G17980	-	-	4.63623	0.0141981	4.90607	0.00967574	4.38415	0.0472392	-	-	-	-	-	-	-	-
NbD025073.1	AT4G20130	3.52686	0.0280491	1.82482	0.0428248	3.33047	0.00302734	2.54654	0.0112388	-	-	-	-	-	-	-	-
NbD044987.1;NbD033314.1	AT4G20360	1.16391	0.0253341	-	-	-	-	-	-	-	-	-	-	-	-	-	-
NbD027633.1;NbD026020.1	AT4G20360	1.40902	0.00633218	-	-	0.898199	0.00187485	-	-	-	-	0.646829	0.0470153	1.06888	0.00257952	0.997458	0.000440116
NbD042126.1	AT4G21450	-	-	5.60694	0.0203638	4.54189	0.0205979	5.43455	0.0405064	-	-	-	-	-	-	-	-
NbD042148.1;NbD031067.1	AT4G21710	3.54432	0.0402416	5.42588	0.00280055	2.65777	0.00687413	5.6328	0.0107529	-	-	-	-	-	-	-	-
NbD031427.1	AT4G23460	3.8413	0.00284565	1.17593	0.0165904	2.6318	0.0269709	-	-	-	-	-	-	-	-	-	-
NbD043174.1;NbD031427.1	AT4G23460	-	-	-	-	-	-	-	-	-	-	-	-	-	-	4.53609	0.0251949
NbD002788.1	AT4G24550	-	-	5.60693	0.00643535	-	-	5.51516	0.0245724	-	-	-	-	-	-	-	-
NbD023516.1;NbD009352.1	AT4G26270	-	-	3.52697	0.0190354	5.00949	0.0282689	3.63665	0.0405064	-	-	-	-	-	-	-	-
NbD022789.1	AT4G26410	-	-	5.74174	0.00643629	-	-	5.25843	0.0405064	-	-	-	-	-	-	-	-
NbD041831.1;NbD009898.1;NbE44071175.1;NbD013130.1	AT4G29040	1.87447	0.0282101	1.04591	0.0313803	-	-	-	-	3.26523	0.0111471	1.79702	0.0470153	4.69511	0.000593	2.4935	0.0484552
NbD040491.1	AT4G30010	-	-	4.49066	0.0148579	-	-	4.20133	0.0452362	-	-	-	-	-	-	-	-
NbD051716.1	AT4G30340	3.41741	0.0293909	1.7253	0.00425539	2.57803	0.0181841	1.34646	0.0457891	-	-	-	-	-	-	-	-
NbE03059168.1;NbD032829.1;NbD008674.1	AT4G30610	-	-	-	-	-	-	-	-	5.28995	0.0016244	-	-	4.65681	0.0206622	-	-
NbD043046.1	AT4G31210	-	-	4.32873	0.022607	-	-	5.05776	0.0472392	-	-	-	-	-	-	-	-
NbD007734.1;NbE05065486.1;NbD024661.1	AT4G31480	4.72544	0.0175264	-	-	3.92668	0.00196655	-	-	-	-	-	-	-	-	-	-
NbD021143.1;NbD013406.1	AT4G31750	-	-	4.14631	0.0313803	-	-	4.20133	0.0452362	-	-	-	-	-	-	-	-
NbD049804.1	AT4G31780	4.55738	0.0239133	6.31767	0.00862153	3.46933	0.0180944	6.68498	0.0365028	-	-	-	-	-	-	-	-
NbE44073661.1;NbD007780.1;NbD035401.1	AT4G32250	-	-	4.32873	0.0247005	-	-	-	-	-	-	-	-	-	-	-	-
NbD039871.1	AT4G32250	4.79008	0.0332401	5.37768	0.030916	-	-	5.25843	0.0375821	-	-	-	-	-	-	-	-
NbE03056726.1;NbD038762.1;NbE03055222.1;NbD029602.1	AT4G32520	-	-	5.10498	0.027426	-	-	5.05776	0.0486787	-	-	-	-	-	-	-	-
NbD011050.1	AT4G33200	-	-	4.76846	0.0284761	-	-	-	-	-	-	-	-	-	-	-	-
NbE44069785.1;NbD042768.1;NbE05066473.1	AT4G33200	8.02052	0.0478527	7.47272	0.00627806	-	-	7.51111	0.0196045	5.69573	0.000368135	5.45963	0.000828034	-	-	6.8997	0.000110349
NbD001491.1	AT4G34830	4.31536	0.0241057	2.77113	0.0148579	3.17159	0.0133713	2.81445	0.0432722	-	-	-	-	-	-	-	-
NbD030930.1	AT4G36360	4.43507	0.0150132	-	-	3.41188	0.00319027	-	-	-	-	-	-	-	-	-	-
NbD030930.1;NbD046652.1	AT4G36360	-	-	-	-	-	-	-	-	3.61901	0.0021469	1.57332	0.0363125	3.95847	0.00339359	1.67776	0.0230924
NbD039121.1	AT4G37370	4.68523	0.0175264	2.35352	0.00425539	3.77167	0.00308128	1.92965	0.0433821	-	-	-	-	-	-	-	-
NbD008528.1;NbD038679.1	AT4G37930	-	-	-	-	-	-	-	-	-	-	1.45877	0.0115284	-	-	1.46726	0.0135481
NbD014644.1;NbD045772.1;NbD039609.1	AT5G03340	1.2418	0.0332401	0.858372	0.0486692	-	-	1.07834	0.0410924	-	-	-	-	-	-	-	-
NbD017469.1	AT5G03340	-	-	4.49066	0.0304901	4.39677	0.0301322	4.38414	0.0440298	-	-	-	-	-	-	-	-
NbD014644.1;NbD045772.1;NbD029986.1;NbD039609.1	AT5G03340	-	-	-	-	-	-	-	-	2.82226	0.0081385	-	-	3.40924	0.00247097	-	-
NbD040735.1;NbE05064849.1;NbD004589.1	AT5G04590	4.08746	0.0402416	-	-	4.39676	0.0301322	-	-	-	-	-	-	3.64183	0.0376697	-	-
NbD027489.1;NbD005204.1	AT5G05780	-	-	2.16904	0.00425539	-	-	1.87331	0.0143985	-	-	-	-	4.91028	0.0166714	-	-
NbD044710.1	AT5G06600	4.92283	0.0324195	3.93743	0.0486692	4.67375	0.0141837	-	-	-	-	-	-	-	-	-	-
NbE03055683.1;NbD048579.1	AT5G06600	5.81142	0.00436809	4.69503	0.00202381	4.9382	9.59e-05	4.97391	0.00808814	-	-	-	-	-	-	-	-
NbE44071730.1;NbD002208.1	AT5G06600	6.29155	0.0402416	5.00128	0.016565	5.51058	0.00317708	5.34918	0.0410924	-	-	-	-	-	-	-	-
NbE05063486.1;NbD039722.1	AT5G06600	6.51833	0.026914	5.45821	0.00869194	5.43822	0.0109139	-	-	-	-	-	-	-	-	-	-
NbD045099.1;NbE05067130.1	AT5G06600	6.59991	0.0402416	5.67591	0.00835934	5.10606	0.00679996	5.59151	0.0298923	-	-	-	-	-	-	-	-
NbD030447.1	AT5G06600	4.29768	0.0457363	-	-	-	-	-	-	-	-	-	-	-	-	-	-
NbD048579.1;NbD046697.1;NbE03055683.1	AT5G06600	-	-	-	-	-	-	-	-	5.28994	0.00403304	-	-	6.20423	0.00185618	3.20336	0.00465455
NbD046697.1	AT5G06600	-	-	-	-	4.39675	0.0377411	-	-	-	-	-	-	-	-	-	-
NbD015511.1	AT5G07350	-	-	2.00826	0.0084542	-	-	1.6054	0.0452362	3.53837	0.00313259	-	-	3.32552	0.016229	-	-
NbD047679.1	AT5G09900	-	-	4.49065	0.0213251	-	-	-	-	-	-	-	-	-	-	-	-
NbE03057744.1;NbD048242.1;NbD018959.1;NbD016957.1;NbD047679.1	AT5G09900	-	-	-	-	-	-	-	-	4.7233	0.00823652	-	-	5.1258	0.0123253	-	-
NbD005908.1	AT5G11560	5.35755	0.00436809	4.12626	0.007035	4.67375	0.0141837	4.13472	0.0245724	-	-	-	-	-	-	-	-
NbD047546.1;NbE05063117.1;NbD031965.1;NbE05067166.1	AT5G13000	6.98109	0.0302145	7.393	0.00457842	5.10606	0.00567749	5.79893	0.0355707	-	-	-	-	-	-	-	-
NbE03057965.1;NbD050160.1	AT5G13530	-	-	4.1463	0.0313803	5.19654	0.00687413	5.43455	0.0472392	-	-	-	-	-	-	-	-
NbE03055491.1;NbD038898.1	AT5G14040	-	-	2.32251	0.00818843	-	-	-	-	-	-	-	-	-	-	-	-
NbD010155.1	AT5G14040	-	-	4.14631	0.0313803	-	-	-	-	-	-	-	-	-	-	-	-
NbD023822.1	AT5G14040	1.04377	0.0302145	-	-	-	-	-	-	-	-	-	-	1.53648	0.00520307	-	-
NbD001220.1;NbE44071252.1	AT5G14040	-	-	-	-	-	-	-	-	4.7233	0.00823652	-	-	4.65681	0.026171	-	-
NbD043260.1;NbD042831.1	AT5G15410	-	-	4.32873	0.0247005	-	-	4.38414	0.0439003	-	-	-	-	-	-	-	-
NbD018228.1	AT5G20490	5.96193	0.0302145	3.52698	0.0123495	5.28174	0.00860385	3.39432	0.0457891	-	-	-	-	4.65681	0.0206622	4.5361	0.0228982
NbE05065794.1;NbD005475.1	AT5G20490	6.65609	0.00611206	4.68332	0.000628442	5.97039	0.000227753	4.71611	0.00307269	8.48921	1.53e-11	8.30227	1.51e-30	9.07298	0.0130942	9.24415	1.35e-06
NbD020273.1;NbD004644.1	AT5G20630	-	-	-	-	-	-	-	-	0.834019	0.0355402	1.17561	4.5e-06	0.885154	0.0238981	0.774518	0.0101275
NbD044739.1;NbD000181.1	AT5G20630	-	-	-	-	-	-	-	-	-	-	0.798385	0.0302575	-	-	-	-
NbE44072521.1	AT5G20840	6.63904	0.0253341	6.8821	0.0090902	6.22055	0.00129425	6.91036	0.0188187	-	-	-	-	-	-	-	-
NbD029651.1	AT5G20910	-	-	4.88956	0.0148579	5.10606	0.00974872	6.14128	0.0405064	-	-	-	-	-	-	-	-
NbD044850.1	AT5G20950	-	-	-	-	-	-	-	-	1.74459	0.00161552	-	-	1.30791	0.0320344	-	-
NbE03059885.1;NbE05068629.1;NbD033831.1	AT5G20950	-	-	-	-	-	-	-	-	2.65888	0.00313259	-	-	-	-	-	-
NbD037681.1	AT5G20950	-	-	-	-	-	-	-	-	4.85583	0.00561207	-	-	4.51115	0.024044	-	-
NbD033830.1	AT5G20950	-	-	-	-	-	-	-	-	-	-	5.53196	0.000504417	-	-	-	-
NbD022590.1;NbD014257.1;NbE03059756.1	AT5G22060	2.30646	0.0164078	1.48779	0.00699996	-	-	1.32153	0.0455032	4.23195	0.0391367	-	-	4.91029	0.0147145	2.48165	0.0484552
NbE03056881.1;NbD026055.1;NbD007898.1;NbE05066820.1	AT5G22060	4.92283	0.0324195	5.29238	0.00891525	-	-	5.34918	0.0439003	-	-	-	-	-	-	-	-
NbE03054971.1;NbD030453.1	AT5G22060	4.79008	0.0332401	-	-	-	-	-	-	-	-	-	-	-	-	-	-
NbD047233.1	AT5G22330	4.36146	0.0137735	1.84034	0.00425539	-	-	1.49009	0.0245724	4.9772	0.00403304	-	-	5.31378	0.00658069	-	-
NbD040453.1;NbE05066628.1	AT5G22780	6.88671	0.0163073	2.40434	0.0223994	5.70804	0.0109236	2.0488	0.0422484	-	-	-	-	-	-	-	-
NbD027074.1;NbE44069880.1	AT5G23960	3.97607	0.0355001	-	-	3.93917	0.00196655	0.784342	0.0452362	-	-	-	-	-	-	-	-
NbD040429.1;NbD040428.1;NbE05068772.1	AT5G23960	4.08746	0.0402416	-	-	-	-	-	-	-	-	-	-	-	-	-	-
NbE44069881.1;NbD027073.1;NbD006109.1;NbE44072670.1;NbD006015.1;NbD036081.1	AT5G23960	-	-	-	-	-	-	-	-	-	-	-	-	6.75482	0.00247097	6.48869	0.000403931
NbD007620.1	AT5G25140	5.04439	0.0465183	5.20173	0.0141981	-	-	4.94589	0.0439003	-	-	-	-	-	-	-	-
NbD022380.1	AT5G26830	5.69116	0.0457363	1.96623	0.0247882	5.19654	0.0111709	2.49661	0.0147237	-	-	-	-	-	-	-	-
NbE05064535.1;NbD008714.1	AT5G27270	-	-	6.59206	0.0132172	-	-	6.41778	0.0410924	-	-	-	-	-	-	-	-
NbD009901.1	AT5G33370	-	-	-	-	-	-	-	-	2.37518	0.00269848	-	-	2.01982	0.0360858	-	-
NbE03057916.1;NbD020517.1	AT5G35530	1.46153	0.0137735	3.57706	0.00125998	-	-	3.04032	0.0137571	-	-	-	-	-	-	-	-
NbD020517.1;NbE03057916.1	AT5G35530	-	-	-	-	-	-	-	-	2.15373	0.0179178	-	-	3.33268	0.000565391	2.35931	0.00223793
NbD051462.1	AT5G36110	-	-	5.20173	0.0272245	-	-	4.20133	0.0452362	-	-	-	-	-	-	-	-
NbD032461.1;NbD014898.1	AT5G39850	-	-	4.68784	0.00657888	-	-	4.23636	0.0245724	2.40102	0.00403304	1.75116	0.0361663	2.73735	0.00247097	2.57279	0.000729256
NbD037012.1;NbD002769.1	AT5G39850	-	-	-	-	-	-	-	-	-	-	-	-	-	-	4.5361	0.0228982
NbE03056745.1;NbD030163.1;NbD051021.1	AT5G41670	-	-	-	-	-	-	-	-	5.69573	0.00019645	-	-	5.47836	0.00492805	-	-
NbD028787.1;NbD042866.1	AT5G42080	-	-	-	-	-	-	-	-	7.48308	9.72e-09	-	-	5.312	0.0133461	-	-
NbD032859.1;NbE03058419.1	AT5G42220	-	-	5.86503	0.00757678	-	-	5.86193	0.0162145	-	-	-	-	5.12581	0.0112758	5.04734	0.0228982
NbE44072159.1	AT5G42220	4.64386	0.0164078	6.31769	0.0042983	4.39675	0.0377411	6.53841	0.0405064	-	-	-	-	-	-	-	-
NbD006996.1	AT5G42270	2.36305	0.0137735	0.882257	0.0304901	-	-	-	-	-	-	-	-	-	-	-	-
NbD006996.1;NbD016533.1;NbE03055581.1	AT5G42270	-	-	-	-	-	-	-	-	-	-	2.81795	0.00101821	-	-	3.70769	0.00146325
NbD029533.1;NbD009403.1;NbE03053857.1	AT5G42270	-	-	-	-	-	-	-	-	-	-	4.5628	0.0287568	-	-	-	-
NbE44073346.1	AT5G43900	5.83289	0.0457363	5.37767	0.00800609	-	-	-	-	-	-	-	-	-	-	-	-
NbD023254.1	AT5G43900	7.61225	0.0129966	7.6716	0.00382848	7.031	0.00308128	7.07895	0.0423957	-	-	-	-	-	-	6.52781	0.000877681
NbD012114.1;NbE05068237.1;NbD035740.1	AT5G46630	3.12163	0.002072	3.14293	0.00202381	-	-	2.15426	0.0433821	-	-	-	-	-	-	-	-
NbD037826.1	AT5G46630	-	-	5.20172	0.00643629	-	-	-	-	-	-	-	-	-	-	-	-
NbD035744.1	AT5G46800	-	-	4.49066	0.0313803	-	-	-	-	-	-	-	-	-	-	-	-
NbD004296.1	AT5G46800	2.97888	0.00576966	-	-	2.04036	0.00913121	-	-	-	-	-	-	3.41295	0.0195585	-	-
NbD052526.1	AT5G47040	6.23084	0.00696952	8.45891	0.00425539	5.70144	9.59e-05	8.54604	0.00808814	7.82778	1.17e-09	7.37713	1.53e-15	9.43845	2.51e-08	8.97767	1.35e-06
NbD038231.1;NbD034459.1;NbE03055861.1;NbD024568.1	AT5G48760	-	-	5.6759	0.00921419	-	-	5.16158	0.0457691	-	-	-	-	-	-	-	-
NbE03057631.1;NbD052027.1;NbE03058471.1;NbD016390.1	AT5G50320	4.79008	0.0332401	4.49066	0.0148579	-	-	5.05776	0.0245724	-	-	-	-	-	-	-	-
NbE44071929.1;NbD034912.1;NbD040959.1;NbE44072821.1;NbE44071928.1;NbE44069944.1	AT5G50920	-	-	-	-	-	-	-	-	1.22839	0.00687797	-	-	1.26003	0.0123253	-	-
NbD040159.1;NbE03055517.1	AT5G51070	4.51211	0.0457363	-	-	4.15293	0.00149914	1.58114	0.0357584	-	-	-	-	5.62994	0.0183405	6.13072	0.00117081
NbD015568.1;NbD038047.1	AT5G51740	5.04439	0.0465183	4.17449	0.00891525	4.23539	0.0432368	3.39433	0.0422484	-	-	-	-	-	-	-	-
NbE05065956.1;NbE44071945.1;NbD045522.1	AT5G52580	-	-	4.88956	0.0409112	-	-	4.54637	0.0298923	-	-	-	-	-	-	-	-
NbD016130.1	AT5G52580	5.83289	0.0290528	5.67591	0.00748214	4.90604	0.00789948	5.92229	0.0166081	-	-	-	-	-	-	-	-
NbD020946.1	AT5G53450	-	-	5.45823	0.036111	-	-	-	-	5.46617	0.000557094	4.81566	0.0124153	5.62949	0.0260587	5.15115	0.00587036
NbD004015.1;NbE03056070.1	AT5G53530	6.02237	0.0402416	3.21627	0.00623466	-	-	3.2246	0.0405064	-	-	-	-	-	-	-	-
NbD015496.1;NbE05063297.1	AT5G54160	-	-	2.76094	0.0475798	-	-	-	-	-	-	-	-	-	-	-	-
NbD033793.1	AT5G54160	-	-	-	-	-	-	-	-	4.7233	0.00823652	-	-	5.12579	0.0169579	-	-
NbD010074.1;NbD002351.1	AT5G54160	-	-	-	-	-	-	-	-	-	-	4.81561	0.0124153	-	-	-	-
NbD009032.1	AT5G54180	7.33092	0.0164078	2.75003	0.00288849	5.82617	0.00187485	2.38419	0.0137571	-	-	-	-	-	-	-	-
NbE44070598.1;NbD005088.1;NbE03057058.1;NbE05068234.1;NbD029442.1	AT5G54440	5.26053	0.0457363	4.49065	0.0213251	5.88176	0.00187485	5.98024	0.0163508	-	-	-	-	-	-	-	-
NbD052175.1;NbE03053318.1;NbE03058683.1	AT5G57800	-	-	6.08386	0.00627806	-	-	5.5915	0.0162145	-	-	-	-	-	-	-	-
NbD019220.1;NbD025910.1;NbE03058791.1	AT5G57940	-	-	5.29238	0.0136666	-	-	4.38415	0.0472392	-	-	-	-	-	-	-	-
NbD020628.1;NbE03058179.1;NbD047267.1	AT5G58140	5.26053	0.0457363	-	-	5.10604	0.0124142	-	-	-	-	-	-	-	-	-	-
NbD050007.1	AT5G58420	-	-	-	-	-	-	-	-	1.85622	0.0106954	-	-	1.55814	0.0494134	-	-
NbD029254.1;NbD013675.1;NbD029639.1;NbD028194.1	AT5G59240	-	-	-	-	-	-	-	-	2.92802	0.0433964	-	-	2.92277	0.0409772	-	-
NbD029633.1;NbE05068292.1	AT5G60540	-	-	4.63622	0.0215404	-	-	4.20133	0.0452362	-	-	-	-	-	-	-	-
NbD029079.1	AT5G61140-AT1G20960	3.16993	0.0402416	-	-	2.89362	0.00951271	3.43557	0.0250325	-	-	-	-	-	-	-	-
NbD031738.1;NbD018637.1	AT5G62700	1.31923	0.0402416	-	-	-	-	-	-	1.01327	0.0200285	-	-	1.14409	0.0123253	1.08035	0.00587036
NbD038110.1;NbD021764.1;NbE44070240.1	AT5G65720	-	-	1.79532	0.0441436	-	-	2.47443	0.0405064	-	-	-	-	-	-	-	-
NbD016658.1	AT5G66020	5.83289	0.0290528	3.05063	0.00938871	5.3621	0.00344545	-	-	-	-	-	-	-	-	-	-
NbD005288.1	AT5G66020	-	-	4.49066	0.0304901	-	-	-	-	-	-	-	-	-	-	-	-
NbD038735.1;NbD038654.1;NbD015488.1	AT5G66140	-	-	5.45821	0.00587384	-	-	5.25843	0.0405064	-	-	-	-	-	-	-	-
NbD050662.1	AT5G67030	6.24159	0.0324195	1.22052	0.0494813	5.28169	0.00598133	1.5477	0.0440298	-	-	-	-	-	-	-	-
NbE03055876.1;NbD010358.1;NbD033090.1;NbE44074640.1	AT5G67630	5.38292	0.0116412	3.84108	0.00425539	3.25196	0.0372474	-	-	-	-	-	-	-	-	-	-
NbE03055876.1;NbD033090.1;NbD010358.1;NbE44074640.1	AT5G67630	-	-	-	-	-	-	-	-	-	-	-	-	4.65681	0.024044	-	-
NbE05068856.1	ATCG00170	4.25354	0.0192643	3.45791	0.00800609	3.73328	0.00184333	4.40074	0.00833878	-	-	4.41758	0.0399944	4.65681	0.024044	4.68187	0.0225984
NbE05068854.1	ATCG00180	5.27866	0.0122968	4.47327	0.00457842	4.81146	0.000716401	4.89462	0.0226046	-	-	-	-	4.51115	0.0464004	-	-
NbD034757.1	ATCG00190	4.91126	0.0241057	6.31766	0.00862153	3.97483	0.00580964	5.98023	0.0355707	-	-	-	-	-	-	-	-
NbE05066996.1;NbD005117.1	ATCG00330	-	-	-	-	-	-	-	-	4.41496	0.0245612	-	-	4.65681	0.0205917	-	-
NbE05067267.1;NbD015742.1;NbD005061.1	ATCG00380	-	-	2.89773	0.0313803	-	-	-	-	4.97721	0.00313259	3.05196	0.00208077	5.1258	0.00978247	-	-
NbE05064544.1	ATCG00740	2.11879	0.00693407	-	-	-	-	-	-	5.08915	0.0021469	-	-	4.78911	0.0218595	-	-
NbE05067507.1;NbD052202.1;NbE03062504.1	ATCG00790	-	-	-	-	-	-	-	-	3.36213	0.00758681	-	-	3.23573	0.0206622	-	-
NbE05068343.1;NbE05067508.1	ATCG00800	1.19994	0.0402416	1.00713	0.00627806	-	-	0.916219	0.0309808	-	-	-	-	1.83889	0.00247097	2.10485	0.000729256
NbE05068158.1;NbD037918.1	ATCG00810	-	-	4.76844	0.0275839	-	-	4.82461	0.0405064	-	-	-	-	-	-	-	-
NbD037916.1	ATCG01310	-	-	2.76095	0.0435436	-	-	-	-	4.85583	0.00689915	-	-	4.91028	0.0123253	-	-
