## Supplementary Table 2 for "ER-anchored protein sorting controls the fate of two proteasome activators for intracellular organelle communication during proteotoxic stress"

### Sheet: Table_S2
	Agi	MGFC	MGadjp	Rpt2FC	Rpt2adjp	NacFC	Nacadjp	Cluster
1	AT1G79210	2.10098	9.9e-38	2.68765	4.05e-122	-2.35527	4.62e-08	Ptsm
2	AT4G19006	1.66465	1.35e-32	1.87118	5.34e-62	-2.33201	4.62e-08	Ptsm
3	AT5G40580	2.52152	1.27e-55	2.85286	1.88e-118	-2.69269	5.82e-08	Ptsm
4	AT3G26340	2.68834	2.13e-75	3.10289	6.13e-158	-2.42525	1.79e-07	Ptsm
5	AT1G53850	2.08397	9.68e-57	2.69462	4.37e-76	-2.32151	2.18e-07	Ptsm
6	AT2G27020	2.23064	1.94e-87	2.17905	4.73e-68	-1.85343	2.37e-07	Ptsm
7	AT5G09900	1.43783	3.1e-49	1.55908	7.11e-44	-2.05897	2.37e-07	Ptsm
8	AT5G43010	1.30811	2.92e-54	1.62397	3.54e-47	-1.70932	3.33e-07	Ptsm
9	AT3G10500	0.847424	0.000158259	-	-	-3.67566	6.92e-07
10	AT1G09100	3.21608	1.65e-184	2.70507	4.95e-123	-2.73874	7.2e-07	Ptsm
11	AT5G66140	3.04151	1.69e-47	2.48551	3e-106	-1.82876	2.64e-06	Ptsm
12	AT4G29040	2.19608	3.12e-72	-1.50496	3.59e-36	-1.72751	3.75e-06	Ptsm
13	AT3G11270	2.6519	3.19e-101	2.62457	2.79e-92	-2.4911	3.76e-06	Ptsm
14	AT3G07640	1.38631	8.46e-19	1.35022	1.88e-27	-1.83832	8.75e-06
15	AT3G18860	1.9394	4.6e-84	1.93305	7.73e-70	-1.58657	1.42e-05
16	AT2G03430	2.71697	4.05e-60	2.73694	1.02e-86	-2.10695	1.42e-05	Ptsm
17	AT3G18940	1.5554	1.16e-11	2.55251	6.68e-62	-1.76296	1.72e-05	Ptsm
18	AT5G20000	3.68016	2.02e-142	2.77212	3.68e-151	-2.55696	1.84e-05	Ptsm
19	AT5G20910	2.96497	8.63e-73	1.81351	1.05e-36	-1.94692	2.07e-05
20	AT5G64760	1.82739	6.98e-30	1.99764	4.83e-77	-1.71385	2.19e-05	Ptsm
21	AT3G15180	2.35375	1.09e-49	1.80684	3.54e-34	-1.53973	2.31e-05	Ptsm
22	AT2G05840	3.70753	5.4e-135	2.84548	2.45e-106	-1.61867	7.57e-05	Ptsm
23	AT5G58290	2.12329	1.08e-118	1.63879	3.3e-53	-1.58316	0.000134499	Ptsm
24	AT1G13250	-0.853826	6.12e-06	-	-	3.40926	0.00361495
25	AT5G61490	5.73127	3.12e-77	4.67562	1.35e-81	-2.74207	0.00394275
26	AT1G74070	-0.564088	0.0178846	-	-	2.56683	0.00394275
27	AT2G34150	-0.820125	0.000426488	-1.84049	0.00334517	2.64573	0.00424337
28	AT4G38860	-0.766809	0.000204901	-	-	4.04432	0.00494724	Aux
29	AT5G03760	-0.751545	0.000130846	-	-	2.8108	0.00495437
30	AT1G04250	-1.18799	0.0013073	-	-	2.82797	0.005323	Aux
31	AT5G49630	-0.928791	1.94e-07	-1.53451	2.17e-07	2.01643	0.00580805
32	AT5G16400	-0.813412	4.62e-06	-0.871198	6.82e-10	1.53184	0.00595589
33	AT2G06850	-0.568025	4.09e-06	-	-	2.82677	0.00619714	Aux
34	AT1G26761	-0.7182	0.000361996	-0.74009	9.69e-05	2.54688	0.00625935
35	AT1G10657	-0.843364	0.0383984	-	-	2.76085	0.00625935
36	AT1G03630	-0.742232	0.000493441	-0.664637	0.000307051	2.94067	0.00625935	PS
37	AT3G01550	-1.64426	4.79e-06	-	-	1.59891	0.00637187
38	AT3G25717	-1.0332	1.55e-12	-	-	2.11534	0.00651052
39	AT2G34620	-1.01074	4.43e-08	-	-	3.56194	0.00661316
40	AT3G56940	-0.646311	0.000903297	-0.575727	0.000271448	1.79412	0.00661316	PS
41	AT5G44050	-1.50793	0.00241473	0.670145	0.00816349	2.49091	0.00693362
42	AT5G06290	-0.563571	0.00038889	-0.800007	3.92e-08	1.77766	0.00710844
43	AT2G21330	-0.848487	0.0192676	-0.804559	0.000365349	2.4648	0.00710844
44	AT1G03130	-0.711852	0.000286335	-0.82726	0.000414248	2.21915	0.00710844	PS
45	AT5G39530	-0.83215	3.29e-07	-	-	2.3975	0.00710844
46	AT3G56160	-0.643683	0.000917715	-0.765255	0.000142706	2.17011	0.00713074
47	AT1G24020	-1.07699	0.000171786	-	-	6.20983	0.00713074
48	AT1G66180	-0.607281	0.0126081	-1.18568	2.88e-06	2.13967	0.00713074	NA
49	AT5G45820	-1.32226	0.0368506	-1.41577	9.47e-11	3.1131	0.00713074
50	AT2G29290	-1.2291	3.25e-12	-0.815311	0.00774108	2.74168	0.00713074
51	AT2G45470	-0.894392	1.35e-09	-	-	3.12669	0.00717725
52	AT4G24010	-1.96011	2.58e-05	-	-	2.25602	0.00728881
53	AT1G60550	-0.524009	0.00624686	-	-	1.55235	0.0073285
54	AT1G20340	-0.818057	6.41e-05	-	-	2.01612	0.0073285
55	AT1G03600	-0.921226	1.29e-07	-	-	1.80972	0.0073285
56	AT2G22240	-0.62713	0.00165318	-	-	2.21447	0.0073285	Aux
57	AT5G64040	-1.10136	3.08e-09	0.627991	0.0150521	2.64912	0.00734321	PS
58	AT5G02160	-1.23306	2.46e-13	-	-	1.75614	0.00734321
59	AT1G29920	-1.07871	0.000891063	-	-	2.4292	0.00734321	PS
60	AT1G29660	-1.07773	1.12e-12	-2.28964	1.94e-10	3.57666	0.00734321
61	AT4G13840	-0.603119	8.83e-05	-	-	2.72636	0.00734321
62	AT3G16690	-0.980195	0.000142003	-	-	2.66678	0.00745915
63	AT5G58260	-0.629498	0.00339772	-1.58437	1.26e-14	2.08235	0.00745915
64	AT5G55730	-0.934824	1.72e-11	-	-	3.15145	0.00745915
65	AT1G51400	-0.73581	0.000380252	-	-	1.89773	0.00745915
66	AT1G67740	-0.586434	0.000218514	-	-	1.58869	0.00745915	PS
67	AT4G29720	-0.53242	0.0281095	-	-	1.80306	0.0075297
68	AT4G04750	-1.42623	1.88e-05	-	-	2.30558	0.0075297
69	AT3G01500	-1.34232	3.86e-11	-	-	2.4173	0.0075297	PS
70	AT5G43750	-0.934719	4.54e-07	-0.761522	0.000578689	1.53705	0.0075297
71	AT1G08390	-0.730628	0.0496378	-	-	2.15338	0.0075297
72	AT5G14210	-0.666112	1.08e-06	-0.951415	0.000885185	1.90644	0.0075297
73	AT1G11860	-0.654443	0.0025122	-	-	1.94166	0.0075297
74	AT5G27390	-0.553711	0.0103877	-0.555437	0.00679959	2.13067	0.0075297	PS
75	AT3G04790	-0.694082	0.0191787	-	-	1.81024	0.0075297	PS
76	AT3G50685	-0.881292	0.00481503	-	-	1.95978	0.0075297
77	AT1G15820	-0.928856	1.25e-06	-	-	2.59273	0.00753871	PS
78	AT4G12800	-0.894493	4.61e-06	-	-	1.88707	0.00753871	PS
79	AT2G35960	-0.828474	0.00592086	-	-	1.93355	0.00753871
80	AT1G55670	-0.616169	0.000409124	-	-	2.10654	0.00754374	PS
81	AT3G21055	-0.938129	7.5e-08	-	-	2.42523	0.00760669	PS
82	AT3G46490	-0.850383	4.88e-06	-	-	6.55623	0.00764273
83	AT2G37660	-0.549091	0.00830498	-0.52015	0.00153891	2.14054	0.00768259
84	AT5G65730	-2.17017	9.05e-17	-	-	2.57962	0.00768259
85	AT5G18080	-1.13336	0.000677363	-	-	4.5652	0.00768259	Aux
86	AT1G21500	-0.852084	5.27e-07	-0.602874	0.0272282	1.87498	0.00768259
87	AT1G32060	-0.53669	0.0129895	-1.00771	5.92e-09	2.15559	0.00768259	PS
88	AT1G12900	-0.9523	0.00041951	-	-	2.51431	0.00789095	PS
89	AT5G36120	-0.834367	2.21e-05	-	-	2.19011	0.00789095
90	AT5G45650	-0.747583	0.00248938	-0.688368	0.000254187	2.06226	0.0078958
91	AT1G52220	-0.685288	0.00186513	-0.602442	2.88e-05	1.6297	0.007925
92	AT3G63140	-1.02282	5.63e-08	-0.596898	0.000121326	1.77682	0.00794483
93	AT1G61520	-0.871035	0.000612926	-	-	1.69063	0.00794483	PS
94	AT1G30530	-1.49788	7.32e-07	-	-	2.42801	0.00794483
95	AT3G59780	-0.578687	0.00173465	-0.633087	3.7e-05	2.18034	0.00794483
96	AT3G27690	-1.87157	4.82e-25	-	-	3.97813	0.00794483	PS
97	AT4G27700	-0.615193	0.00108562	-	-	1.94176	0.00794483
98	AT1G15830	-0.808027	0.00389909	-	-	2.90644	0.00799781
99	AT3G19480	-0.699463	0.000346312	-0.559698	0.0298597	1.64483	0.0080249
100	AT1G15980	-0.733341	0.00102638	-0.923865	1.7e-09	2.46728	0.00806613	PS
101	AT1G08380	-0.720472	1.21e-05	-	-	2.15722	0.00808037	PS
102	AT2G38750	-1.60377	3.37e-12	1.14818	1.44e-05	1.63425	0.00814315
103	AT2G21830	-0.861446	8.3e-10	-	-	2.64265	0.00818923
104	AT1G13650	-1.77248	5.25e-07	-	-	4.19796	0.00818923
105	AT5G38410	-0.883972	2.67e-05	-	-	2.18683	0.00818923	PS
106	AT4G05180	-0.773163	0.000172033	-	-	2.00817	0.00818923	PS
107	AT4G33010	-0.590722	1.08e-05	-0.684393	0.000110323	2.02896	0.00818923
108	AT2G30570	-0.762161	0.000319749	-	-	1.67199	0.00818923	PS
109	AT1G19150	-1.02088	2.87e-07	-	-	2.65949	0.00818923	PS
110	AT4G37925	-0.787494	0.000687051	-0.845459	0.000361363	2.73047	0.00818923
111	AT1G74730	-0.579055	0.0410236	-	-	1.50695	0.00818923
112	AT1G44575	-0.717862	0.0103339	-	-	1.79162	0.00818923	PS
113	AT3G01480	-0.726583	2.4e-05	-	-	1.61921	0.00822158
114	AT1G35680	-0.611091	0.00905847	-	-	1.91744	0.00824898
115	AT1G06680	-0.753233	0.000383049	-	-	2.11003	0.00827782	PS
116	AT5G66580	-1.37844	1.05e-09	-	-	2.28166	0.00827782
117	AT4G04830	-1.34467	1.49e-09	-1.26309	0.000171511	1.95788	0.00827782
118	AT3G54050	-0.774121	0.000934076	-0.747438	0.000508852	1.97183	0.00831924	PS
119	AT1G04240	-1.16147	9.74e-16	-	-	2.75155	0.00831924	Aux
120	AT1G09210	0.522057	0.00138503	-	-	1.54616	0.00832202
121	AT4G09650	-0.735408	0.000509269	-	-	2.51482	0.00832202	PS
122	AT4G13494	1.20552	0.0388557	-	-	2.35735	0.0083481
123	AT2G42220	-0.714609	0.000431293	-	-	1.89249	0.0083481
124	AT1G54820	-0.639028	0.0108252	-1.45947	1.49e-11	2.97797	0.0083481
125	AT3G21190	-0.550888	0.0025626	-	-	2.2262	0.00837296
126	AT4G04640	-0.608011	0.000616293	-	-	1.79399	0.00837296
127	AT5G08050	-0.864574	0.00213345	0.552405	0.0461815	1.72713	0.00846079
128	AT1G64770	-0.733087	0.0151387	-0.606757	0.00025149	1.90908	0.00863621	PS
129	AT3G46780	-0.757064	0.00498445	-0.742952	2.44e-05	1.78904	0.00865044
130	AT2G20750	-1.54922	3.17e-06	-	-	3.8954	0.00867561
131	AT4G18480	-0.508524	0.0185917	-	-	2.10654	0.00867561	PS
132	AT3G63200	-0.659916	0.0128806	-	-	2.61887	0.00867561
133	AT1G68780	-1.08052	2.37e-10	-	-	4.26566	0.00867561
134	AT1G78820	-1.3786	1.11e-08	-1.94839	0.0155122	3.04619	0.00867561
135	AT3G50820	-0.999053	2.15e-07	-	-	2.35851	0.00867561	PS
136	AT2G05070	-0.864969	2.2e-05	-	-	3.00826	0.00878222	PS
137	AT4G25050	-0.632375	0.0171053	-	-	1.69146	0.00880435	NA
138	AT3G02730	-0.924309	0.000195732	-	-	1.70853	0.00880435
139	AT4G02770	-0.509052	0.00187139	-	-	2.20864	0.00880435	PS
140	AT5G16590	-0.668284	0.00757377	-	-	1.84401	0.0088853
141	AT3G21260	-0.747781	0.00871869	-	-	2.96876	0.0088853
142	AT1G09080	1.72635	0.0378011	-1.3577	8.93e-11	2.80977	0.0088853
143	AT1G75690	-0.813628	0.0027841	-	-	1.7932	0.0088853
144	AT5G64770	-0.674278	0.0300806	-	-	2.10085	0.00899271	Aux
145	AT4G10340	-0.786141	0.00040931	-	-	1.70693	0.00909712	PS
146	AT1G42970	-0.793572	0.00122823	-	-	1.79722	0.0091344	PS
147	AT1G75460	-0.805013	1.12e-05	-	-	1.70005	0.00918378
148	AT1G29930	-0.78494	0.000178135	-	-	2.13235	0.00918378	PS
149	AT5G48880	-1.54791	2.1e-05	-	-	1.90524	0.00925322
150	AT1G20650	-0.723377	5.36e-06	-	-	2.09501	0.00933618
151	AT4G02530	-0.678545	0.00601475	-	-	1.57222	0.00933739
152	AT1G03870	-0.546061	4.48e-07	-	-	2.70988	0.00938534
153	AT2G39730	-0.659344	0.0001738	-0.781233	3.1e-05	1.97585	0.00938534	PS
154	AT2G34420	-1.09015	3.03e-07	-	-	1.57201	0.00938534	PS
155	AT2G02780	-0.605236	0.0333509	-	-	3.07961	0.00938534
156	AT3G08920	-0.818919	0.000581031	0.92766	0.00495517	2.17718	0.00951652
157	AT1G12090	-0.517139	3.07e-05	-1.48693	0.0429067	3.7689	0.00954847
158	AT4G21280	-0.76075	0.000442257	-	-	1.64033	0.00956361	PS
159	AT3G12685	-0.583299	0.0383746	-	-	1.61266	0.0095735
160	AT1G64510	-0.562107	0.0137613	-	-	1.61932	0.00961005
161	AT4G36360	-0.575035	6.42e-07	-	-	2.21998	0.00961005
162	AT1G14700	-0.79892	3.12e-06	-	-	2.47269	0.00968929
163	AT2G35130	-0.608436	0.00537478	-0.793658	0.0112899	1.88042	0.00968929
164	AT2G35860	-0.789072	0.0031505	-	-	2.30769	0.00974656
165	AT1G45201	-1.12751	3.17e-06	-	-	1.5719	0.00987709
166	AT1G01200	-1.29082	0.000586463	-	-	4.13912	0.00987838
167	AT2G01420	-0.828755	2.93e-06	-	-	2.01738	0.00987838	Aux
168	AT1G70890	-1.07498	1.73e-07	-	-	2.32844	0.00997329
169	AT1G30520	-0.535127	0.0394806	-	-	2.66271	0.0101098
170	AT1G19960	1.76533	1.25e-06	-	-	2.0949	0.0101098
171	AT1G79850	-0.595799	0.00590545	-	-	1.70407	0.0101098
172	AT2G24090	-0.687349	0.0119879	-	-	1.60753	0.0101098
173	AT4G38970	-0.717412	0.00310112	-0.881322	6.31e-05	1.62529	0.0101098
174	AT1G75500	-0.621633	1.68e-05	-	-	2.27803	0.0101098	Aux
175	AT5G27360	-0.848138	2e-06	-	-	2.61096	0.0101098
176	AT1G14345	-0.741455	0.000317703	-	-	1.90568	0.0101098
177	AT3G47070	-0.859861	0.0334851	-0.647264	0.00180159	2.1463	0.0101098
178	AT5G15310	-0.710439	0.00246739	-	-	1.82579	0.0101098
179	AT2G06520	-0.633066	0.00476712	-	-	2.19067	0.0101098	PS
180	AT5G10150	-0.750427	0.0131624	-	-	2.54531	0.0101098
181	AT3G09580	-0.512591	0.0271641	-0.60214	0.0247144	1.59467	0.0101229
182	AT3G08940	-0.885008	0.00067019	-	-	2.714	0.0102479	PS
183	AT3G52370	-0.682004	0.0298475	-	-	1.91144	0.0102554
184	AT2G05100	-0.875352	1.9e-05	-	-	2.33166	0.0102662	PS
185	AT3G55800	-0.751838	0.00398607	-0.882356	5.67e-07	1.64503	0.0102662	PS
186	AT3G29030	-1.29729	1.73e-22	-	-	3.88476	0.0102662
187	AT4G17770	-0.51138	0.00429294	-	-	2.57663	0.0102662
188	AT5G54270	-0.926085	0.0002512	-	-	2.7881	0.0102662	PS
189	AT1G55480	-0.725555	0.00735972	-	-	1.53462	0.0103128	PS
190	AT1G67090	-0.59594	0.0352199	-0.815716	1.33e-05	1.67677	0.0103235	PS
191	AT4G27300	0.603774	0.032799	-	-	1.70925	0.0103265
192	AT3G18050	-0.529519	0.00400907	-0.558823	0.0243594	2.78082	0.0103657
193	AT5G16190	-0.579131	0.0073382	-	-	2.18651	0.0103778
194	AT5G07000	-0.663022	0.00110398	-	-	1.5486	0.0104735
195	AT3G48770	2.8555	0.00532535	-	-	1.94059	0.0105005
196	AT4G15620	-1.11183	0.000852731	-	-	1.94702	0.0105062
197	AT3G02380	-0.701931	0.00155417	-	-	2.4782	0.010531
198	AT5G08330	-0.831828	5.52e-07	-	-	1.79466	0.0109144
199	AT3G16250	-0.648875	0.0383523	-	-	2.37526	0.0109144	PS
200	AT1G49975	-0.655896	0.00311386	-0.93448	0.000610211	2.70606	0.0109232
201	AT4G34760	-0.682259	1.45e-05	-	-	3.67064	0.0109232	Aux
202	AT3G49670	-0.667823	3.11e-11	-0.612839	0.0470705	2.97582	0.0110171
203	AT1G55260	-1.15106	4.92e-16	-	-	2.17598	0.0111315
204	AT3G61550	-0.752164	0.000134529	-	-	1.7935	0.0111343
205	AT3G44970	-2.09737	5.45e-18	-	-	2.72123	0.0112178
206	AT1G32990	-0.534331	0.00848079	-	-	1.55582	0.0112553
207	AT4G13990	-0.698598	0.00836245	-	-	2.9317	0.0113075
208	AT1G69160	-1.17498	2.86e-05	-1.12825	0.000874146	1.8877	0.0113125	Aux
209	AT3G44890	-0.57641	0.00597067	-	-	1.81967	0.0113887
210	AT4G05380	3.987	1.3e-14	7.48127	7.15e-42	-2.15825	0.0114289
211	AT4G12880	-0.618874	0.00767483	-	-	2.06438	0.0115384
212	AT3G52940	-0.687426	0.00314692	-	-	1.90672	0.0115384
213	AT5G22460	-0.748655	0.0448744	2.33579	0.0314941	4.02621	0.0115728
214	AT4G23670	-1.40595	1.74e-18	-	-	1.64185	0.0115782
215	AT1G49750	1.40816	6.48e-05	-0.66474	0.000256306	1.70586	0.0116589
216	AT3G62750	-0.601572	0.0273226	-	-	2.18021	0.0117034
217	AT1G52230	-0.818836	2.4e-06	-	-	2.54406	0.0117285	PS
218	AT5G01790	-1.95014	1.03e-19	-	-	2.99512	0.0117387
219	AT3G44990	-0.574082	0.035803	-1.39164	0.00841925	3.30311	0.0118191
220	AT4G16140	-0.723785	3.44e-05	-	-	2.01574	0.0119104
221	AT4G12980	-1.19958	3.28e-14	-1.00266	0.0467011	2.08301	0.0119104
222	AT1G29910	-1.03118	0.00442812	-	-	2.90994	0.0119104	PS
223	AT1G45191	-1.87019	1.31e-18	-	-	3.13367	0.0119485
224	AT5G01015	-1.31476	4.14e-07	-	-	3.96549	0.0119533
225	AT4G14550	-0.89573	0.0118876	-	-	2.45841	0.0119732	Aux
226	AT5G38520	-0.72117	0.000905727	-0.618161	0.00215826	1.67505	0.0120334
227	AT1G11070	-1.23859	0.0198498	-2.53776	0.0205863	4.24863	0.0122452
228	AT3G51080	-0.804484	0.0130448	-	-	1.71222	0.012249	NA
229	AT3G01440	-1.21615	4.97e-06	-1.09957	0.000994169	2.18934	0.0123075	PS
230	AT3G20820	-0.701278	7.47e-08	0.623599	0.0416723	2.94554	0.0123933
231	AT5G16000	-0.541829	0.00844481	-	-	2.8827	0.0125368
232	AT4G00050	-0.527678	0.0403849	0.755156	0.0245661	1.75319	0.0125527	NA
233	AT2G34490	-0.720447	0.000115047	-	-	2.60864	0.0127342
234	AT1G29460	-1.29097	0.000120477	-	-	3.26008	0.0129476	Aux
235	AT2G23000	-0.658515	0.00523142	2.14194	7.4e-17	2.48149	0.013185
236	AT4G32570	-0.752706	4.66e-07	-0.772962	0.000354881	1.83551	0.0131932
237	AT5G44600	-0.51302	0.0120323	-	-	2.72211	0.0133922
238	AT1G21460	-1.02567	2.8e-05	-1.68601	2.02e-08	2.20523	0.0133922
239	AT2G15440	-0.870389	0.00427892	-	-	4.00752	0.0133922
240	AT3G26960	-1.59986	4.5e-05	-1.58209	0.0203137	2.62257	0.0133922
241	AT2G01590	-0.781635	0.0257475	-	-	1.57035	0.0133954	PS
242	AT5G19190	-0.584988	0.0077254	-1.79962	8.98e-05	2.46523	0.0135407
243	AT2G29300	-1.12903	0.000732742	-	-	3.0028	0.0135419
244	AT1G18360	-0.565004	0.00141427	-	-	1.7767	0.0137481
245	AT4G14740	-0.743415	7.31e-08	-	-	1.82403	0.0137698	Aux
246	AT3G21950	-1.11451	4.94e-05	-	-	3.65363	0.0140869
247	AT3G17640	-0.732732	0.0122395	-1.06456	0.00935154	3.97408	0.0141957
248	AT5G18660	-0.853245	3.73e-06	-	-	2.65002	0.0142399
249	AT3G26450	-0.562571	0.047816	-	-	1.73229	0.0144727
250	AT4G23020	-0.997391	0.00139308	-	-	2.9513	0.0144749
251	AT1G09390	-0.657343	0.0197375	-	-	1.60659	0.0144749
252	AT1G76800	-0.96152	0.0160477	-3.44607	2.91e-05	2.60427	0.0145258
253	AT5G05270	-1.56169	3.29e-05	2.74697	0.00495305	2.50125	0.0146361
254	AT1G49380	-0.570972	0.00542931	-	-	1.55464	0.0146686
255	AT4G12830	-1.5894	5.9e-07	-1.97371	1.9e-16	2.30418	0.0148167
256	AT4G19170	-0.931482	0.00577217	-1.44543	1.1e-12	2.35331	0.0149667
257	AT2G32690	-1.29836	1.65e-16	-	-	1.56481	0.0150664
258	AT2G28605	-0.534808	0.0451025	-	-	1.99521	0.0151059	PS
259	AT5G44020	-0.579565	0.0158432	-	-	2.25928	0.0152178
260	AT3G26310	-0.746735	0.0343861	-	-	2.16569	0.0157695
261	AT4G33960	-1.15743	1.29e-07	-	-	1.68929	0.016028
262	AT5G62670	-0.651163	6.78e-08	-	-	1.53533	0.0162335
263	AT5G13930	-1.52664	0.000912504	2.80733	0.0052455	2.71759	0.0163274	Aux
264	AT5G42530	5.4002	3.69e-10	-	-	1.62535	0.0165364
265	AT3G23510	-2.49281	5.47e-11	-	-	1.81117	0.0165886
266	AT1G68190	-0.78601	4.61e-06	-	-	1.64209	0.0167014
267	AT3G28345	-1.18147	5.87e-07	-	-	2.1833	0.0167203
268	AT2G32990	-0.929169	0.00292418	-	-	1.63156	0.0167203
269	AT2G28470	-1.14567	2.23e-08	-	-	1.70603	0.017034
270	AT1G48350	-0.527331	0.0336805	-	-	1.55705	0.0171399
271	AT1G68870	-0.64724	0.0198546	-	-	3.84952	0.0174884
272	AT3G23810	-0.770182	0.0102904	-	-	1.79986	0.0176263
273	AT5G67390	-0.677662	0.0402591	-	-	2.41993	0.0178108
274	AT2G27060	-0.539881	4e-05	-	-	1.91416	0.0181556
275	AT4G33000	-0.872586	0.000213967	-	-	1.61829	0.0181573
276	AT3G28130	-0.619868	0.00020848	-0.625679	0.0040048	1.65876	0.0183191
277	AT3G23760	-0.507211	0.0214464	-	-	1.55494	0.0186968
278	AT3G28220	-1.39591	9.67e-05	2.56164	0.000201634	3.02685	0.0187722
279	AT1G29510	-1.24249	2e-06	-	-	3.0885	0.0189844	Aux
280	AT5G49730	-0.974635	0.000180787	-1.03554	9.73e-05	2.27968	0.0191091	NA
281	AT4G12970	-0.701226	0.00757077	-	-	3.21545	0.0191529
282	AT2G39330	3.681	0.0494929	1.19435	2.36e-05	2.81901	0.0195784
283	AT2G03590	-1.09039	0.00128925	-2.20799	0.000184644	2.25107	0.0196073
284	AT2G45180	-0.706818	4.62e-05	-0.826987	0.00219915	1.6726	0.0197374
285	AT3G11110	-1.42355	0.00168187	-0.652736	0.0395248	2.9168	0.0197753
286	AT1G33480	-0.570946	0.0156456	-	-	1.59226	0.0204567
287	AT3G22231	6.15884	0.00218652	-0.892716	0.00373017	1.87935	0.0205086
288	AT3G28080	-0.56689	0.0187075	-0.910382	0.000873307	2.34107	0.0205739
289	AT4G12420	-0.58811	3.92e-13	-	-	2.10223	0.0210134
290	AT2G01918	-1.10437	0.000380962	-	-	2.0101	0.0210134	PS
291	AT3G12110	-0.834435	5.38e-06	-	-	1.79151	0.0210246
292	AT1G70210	-0.617451	0.037355	-	-	1.98551	0.0211646
293	AT3G03820	-0.921035	0.0162439	-	-	4.25707	0.0213335	Aux
294	AT4G02850	-1.15531	2.15e-09	-	-	3.06824	0.0213335
295	AT3G04290	-1.16204	2.37e-08	-	-	7.13668	0.0215643
296	AT1G78450	-1.83112	6.88e-08	-	-	2.21313	0.0219922
297	AT2G29170	-1.8906	0.013172	-	-	1.95363	0.0222032
298	AT4G14090	-1.51859	5.49e-05	1.81452	0.000628676	3.80616	0.0223921
299	AT4G32000	-1.0712	5.21e-06	-	-	2.23123	0.0224557
300	AT1G80130	1.27393	8.45e-05	-	-	1.67346	0.0224865
301	AT5G60890	-1.12304	2.82e-11	-	-	1.81524	0.0227851
302	AT1G01420	-0.791492	0.00103763	-0.627675	0.00486436	1.74805	0.0234875
303	AT2G43550	-0.842509	0.000138833	-0.781871	0.00523134	1.90379	0.0234875
304	AT2G01505	-1.23617	0.000251724	-	-	2.20342	0.0238518
305	AT2G21770	-0.946234	0.0266203	-2.8863	0.0475037	1.80235	0.0242304
306	AT3G03850	-0.898772	0.00239722	-	-	2.99293	0.024376	Aux
307	AT1G56650	-1.07847	0.00411367	1.08926	1.73e-08	2.1143	0.0244636	Aux
308	AT4G22130	-0.571954	0.000117919	-	-	1.74634	0.0245265
309	AT5G48900	-0.744457	0.000345717	-	-	2.01563	0.0246045
310	AT1G70985	-1.19719	4e-05	-	-	1.88655	0.0250239
311	AT1G29440	-1.48472	6.76e-12	-	-	4.24897	0.0251676	Aux
312	AT5G25460	-0.715915	8.4e-05	-	-	3.19216	0.0254677
313	AT2G23010	-1.74137	2.02e-08	-	-	2.70371	0.0257193
314	AT4G13575	-0.672168	0.0118612	-	-	2.47737	0.0259463
315	AT5G45850	-1.82735	0.0229628	-	-	3.68425	0.0259987
316	AT3G54910	-0.643715	0.0169731	-	-	2.00006	0.026246
317	AT4G11320	-1.29637	2.86e-07	-	-	1.74392	0.0265245
318	AT5G25810	-1.06217	0.00713517	-	-	5.12992	0.0266686
319	AT5G47610	-1.20102	2.17e-07	-	-	2.05238	0.0268395
320	AT1G48480	-0.695026	2.21e-07	-	-	1.70536	0.0270796
321	AT2G13820	-0.823177	0.00961976	-	-	2.03769	0.0273423
322	AT1G29430	-1.0272	1.01e-05	-	-	3.36553	0.0274926	Aux
323	AT3G46370	-2.28447	0.00328321	-1.17743	1.16e-05	2.07464	0.0279796
324	AT2G27402	-1.68064	1.39e-11	-	-	2.31361	0.0281115
325	AT5G23820	-2.09406	3.71e-24	-	-	1.91181	0.0281635
326	AT5G48490	-1.01193	3e-12	-	-	4.40926	0.0288855
327	AT2G34430	-1.99744	9.88e-29	-1.21005	8.88e-13	1.58863	0.0292335	PS
328	AT1G52400	1.37391	1.54e-08	0.843158	0.000292309	2.7702	0.029764	Gluco
329	AT1G66100	-3.55811	0.00854003	-	-	1.67166	0.029872
330	AT5G35740	-0.788967	1.24e-05	-	-	2.55506	0.0300686
331	AT1G73870	-0.555746	0.0345424	-1.02093	0.000441177	1.86151	0.0303066
332	AT5G46690	-0.842012	0.00795715	-	-	4.11863	0.0310559
333	AT2G15050	-1.13161	5.94e-15	-	-	1.77877	0.0314697
334	AT3G06145	-1.5425	0.000825517	-	-	2.30192	0.0317027
335	AT3G13403	-1.16958	0.0239743	-	-	5.27816	0.0324443
336	AT2G40610	-1.2596	0.000235337	-	-	2.47036	0.0327451
337	AT3G12610	-0.623347	0.000141256	-	-	3.00595	0.0328997
338	AT5G54585	-1.91694	0.0096378	-	-	1.50999	0.0330226
339	AT1G45010	-0.740325	0.000913244	-	-	1.8661	0.0342383
340	AT1G32900	-1.00746	0.0083002	-	-	2.07977	0.0345566
341	AT2G36885	-0.852605	0.0372375	-1.42071	0.00157924	1.74608	0.0348233
342	AT4G12320	-1.00509	0.00843861	-	-	1.64905	0.0349041
343	AT1G29450	-1.15187	6e-06	-	-	2.96863	0.0350918	Aux
344	AT5G17220	-1.81034	7.91e-06	3.39338	0.00136686	3.08138	0.0351968
345	AT5G44410	-0.585105	0.00607632	-	-	1.5564	0.035791
346	AT4G16750	-1.07893	0.0415125	1.0994	0.0122878	1.94918	0.0359492
347	AT3G13980	-0.999112	0.00111879	-	-	2.00129	0.0360702	Aux
348	AT3G08600	-0.866176	3.26e-11	-	-	1.70801	0.0371606
349	AT5G18020	-1.16626	3.4e-05	-	-	4.00351	0.0371723	Aux
350	AT3G55500	-2.45156	8.37e-09	-	-	1.53843	0.0374223
351	AT1G70560	-0.936561	0.00542931	-	-	1.63029	0.0379333	Aux
352	AT4G26530	-1.91952	6.16e-09	-0.936852	7.25e-06	1.89456	0.0382207
353	AT3G59250	-1.64739	4.03e-06	-	-	4.6837	0.0393349
354	AT4G30610	-1.09089	2.59e-09	-	-	2.50414	0.0394224
355	AT3G48600	1.23706	0.01006	2.4824	1.29e-13	2.22076	0.0394224
356	AT2G34960	-1.02071	0.00396362	-	-	2.52711	0.0395788
357	AT1G31690	-1.54175	0.00497038	-	-	1.95706	0.0396437
358	AT3G51240	-2.2745	0.00201883	-	-	1.72546	0.0398366
359	AT4G18220	-1.3921	8.42e-06	-1.5941	6.3e-05	1.68704	0.0406753
360	AT5G49800	-0.985697	2.97e-05	-	-	1.75798	0.0418211
361	AT1G31710	-0.640383	0.0169215	-	-	2.10098	0.0421998
362	AT2G41290	-1.11461	0.000185889	-	-	1.87012	0.0427175
363	AT5G19100	-1.1264	0.003691	3.14922	3.44e-05	2.46581	0.04285
364	AT5G44420	5.02221	0.0070353	-	-	4.23359	0.0432662	NA
365	AT5G36910	-2.5841	4.54e-13	-	-	2.62356	0.045487
366	AT3G23805	-0.700438	0.00811403	1.18726	0.000780453	1.70701	0.0466044
367	AT5G04530	-0.996833	3.78e-07	-	-	1.81659	0.0473836	NA
368	AT1G67590	-0.517089	0.0234933	-	-	2.13943	0.0481832
369	AT5G58300	-	-	-0.946843	0.0051398	-1.50877	0.00219491
370	AT3G23890	-	-	-2.07312	0.0240379	4.00852	0.00380324
371	AT4G23800	-	-	-2.4195	0.00301374	3.31847	0.00390885
372	AT1G49010	-	-	-0.649305	0.0168062	2.53304	0.00394275
373	AT3G28760	-	-	1.11287	4.37e-06	1.83319	0.00429491
374	AT3G29680	-	-	-1.02441	0.0268608	2.86362	0.00460024
375	AT3G19370	-	-	-1.55896	5.73e-15	1.6181	0.005323
376	AT2G42690	-	-	-0.632945	0.00423174	2.09314	0.00542276
377	AT1G71970	-	-	-0.635811	0.00992616	1.98166	0.00580805
378	AT5G63410	-	-	-1.53755	5.34e-10	2.05035	0.00625935
379	AT2G40100	-	-	-1.63421	4.78e-05	1.78038	0.00637187	PS
380	AT4G21960	-	-	-0.687676	0.000751786	1.97432	0.00694797
381	AT3G28070	-	-	-0.693943	0.000568696	2.62377	0.00697363
382	AT1G18370	-	-	-4.06556	0.0071537	4.06854	0.00713074
383	AT1G29720	-	-	-2.1503	2.01e-09	2.29153	0.00726304
384	AT5G13630	-	-	-0.589062	0.00316358	2.35158	0.00734321	PS
385	AT1G54780	-	-	-0.612953	0.000345171	1.65135	0.00734321
386	AT5G21930	-	-	-0.62975	1.82e-07	2.12749	0.00745915	PS
387	AT4G38840	-	-	-0.885098	0.000292786	3.22534	0.00745915	Aux
388	AT1G02730	-	-	-3.32653	0.000493895	3.15889	0.00745915
389	AT2G24270	-	-	-0.676668	0.0037422	1.72648	0.00756903
390	AT2G35260	-	-	-0.655151	4.54e-05	1.87063	0.00768259
391	AT4G28080	-	-	-0.736792	9.34e-07	1.7578	0.00772314
392	AT1G07370	-	-	0.978094	0.0458037	2.06548	0.00794483
393	AT5G14450	-	-	0.624097	0.0303647	1.97339	0.00794483
394	AT3G63410	-	-	-0.618342	0.00127109	1.66049	0.00798231
395	AT1G21440	-	-	-1.90982	3.29e-16	1.71805	0.00806613
396	AT5G51720	-	-	-2.36716	8.2e-11	3.34947	0.00818923
397	AT3G28040	-	-	-1.07931	1.27e-10	2.42049	0.00826666
398	AT1G72810	-	-	-1.05216	0.000668554	2.99216	0.00827782
399	AT2G25900	-	-	-1.00268	0.0182666	2.18969	0.0084669
400	AT2G36000	-	-	-0.72223	2.24e-06	1.68789	0.008474
401	AT2G37450	-	-	-0.936773	0.00351902	2.27153	0.00867561
402	AT2G43100	-	-	-2.32071	3.1e-31	2.59451	0.00878222	Gluco
403	AT2G02130	-	-	-0.694004	0.000892506	1.56808	0.00880435
404	AT3G15570	-	-	-1.02954	0.0163341	3.13767	0.00880435
405	AT3G14310	-	-	0.609453	0.0354458	1.74807	0.00885081
406	AT5G16250	-	-	-2.87315	0.00579347	2.09691	0.00899271
407	AT4G28240	-	-	-0.816018	0.000595199	1.54607	0.00899582
408	AT2G30890	-	-	-3.43154	0.000667641	2.73701	0.00911546
409	AT5G65360	-	-	0.629777	0.00431236	1.68973	0.00918378
410	AT1G50900	-	-	-0.53729	0.0249239	1.93841	0.00938534
411	AT3G18890	-	-	-0.721627	0.000162402	1.62511	0.00940342
412	AT5G14200	-	-	-2.15614	1.01e-43	2.11562	0.00945573	Gluco
413	AT3G20640	-	-	-1.05233	0.00845635	1.94069	0.00956361
414	AT5G26200	-	-	-1.61973	0.0415511	2.36053	0.00956361
415	AT2G23600	-	-	-0.753383	0.00107429	1.59625	0.00961005
416	AT3G18080	-	-	-1.00566	8.59e-05	1.68426	0.00995627
417	AT5G58960	-	-	-0.944897	0.000809741	1.98894	0.00999785
418	AT1G73600	-	-	-1.78	0.023192	2.16538	0.0101098
419	AT3G05750	-	-	-0.609547	0.0148846	1.8586	0.0101098
420	AT3G17840	-	-	-0.603276	0.0304031	2.63374	0.0101098
421	AT1G54500	-	-	-0.633277	0.000175524	1.61154	0.0101098
422	AT1G31230	-	-	-1.4736	5.83e-19	2.29696	0.0101098
423	AT5G52320	-	-	0.945456	0.000117404	1.82197	0.0101098
424	AT5G16030	-	-	-1.46556	0.000204863	2.55892	0.010163
425	AT5G23010	-	-	-2.41297	1.01e-31	2.34032	0.010163	Gluco
426	AT3G48200	-	-	-1.08902	2.59e-16	2.1193	0.0102554
427	AT2G31790	-	-	-1.48101	5.95e-17	2.50113	0.0103235
428	AT3G22810	-	-	0.807603	0.0137801	1.59039	0.0103265	Aux
429	AT1G60800	-	-	-0.580974	0.0014186	1.93879	0.0104735
430	AT5G28500	-	-	-0.52961	0.00202836	2.43543	0.0105005
431	AT3G27850	-	-	-0.50833	0.00548094	1.52903	0.0105005
432	AT2G18300	-	-	-3.39843	8.47e-66	3.19428	0.0105062	Aux
433	AT5G22880	-	-	1.11416	1.91e-06	2.28556	0.010531
434	AT3G01810	-	-	-1.31386	1.31e-15	1.72149	0.0105958
435	AT4G34220	-	-	-1.56217	1.01e-10	2.8881	0.0108273
436	AT5G07460	-	-	-1.80064	3.23e-22	1.87242	0.0108376
437	AT5G42100	-	-	-0.601738	5.54e-05	1.87676	0.0109144
438	AT3G18390	-	-	-0.739119	1.44e-06	1.77294	0.0111315
439	AT2G24060	-	-	-0.734389	1.84e-06	1.86431	0.0111315
440	AT2G18560	-	-	-1.01566	6.81e-06	2.37071	0.0111315
441	AT1G80850	-	-	-0.921421	0.0354911	1.87879	0.0111315
442	AT1G71890	-	-	-1.41197	0.031802	2.12289	0.0111874
443	AT5G23420	-	-	0.814101	0.016721	1.60073	0.0111958
444	AT4G37100	-	-	-0.995933	0.00363556	1.55789	0.0113125
445	AT5G35790	-	-	-0.687429	1.75e-07	2.07996	0.0115384
446	AT5G11410	-	-	1.12407	0.0134339	1.52096	0.0116734
447	AT3G14210	-	-	0.504969	0.0433485	3.26651	0.0117075	Gluco
448	AT4G14040	-	-	-1.56096	2.72e-13	2.33277	0.0117285
449	AT4G11100	-	-	-0.622861	8e-05	1.50811	0.0117399
450	AT5G35480	-	-	2.81026	3.05e-12	2.15794	0.0118373
451	AT4G29060	-	-	-0.561517	0.000186509	1.78074	0.0119533
452	AT4G34980	-	-	-0.769195	0.000958455	2.03844	0.0119533
453	AT5G38430	-	-	-0.930898	1.04e-05	2.46179	0.012162	PS
454	AT1G28670	-	-	-1.45354	5.44e-07	1.77793	0.0122137
455	AT3G22780	-	-	-0.584041	0.0284101	1.50438	0.0122137
456	AT2G29180	-	-	0.953347	0.0182662	1.7208	0.0122137
457	AT2G26330	-	-	-0.700987	0.00235088	1.97051	0.0124165
458	AT1G15290	-	-	-0.768185	9.95e-07	2.02424	0.0126119
459	AT1G09750	-	-	-1.46943	0.000171542	2.87405	0.0126305
460	AT4G36540	-	-	-2.20431	1.58e-07	2.02887	0.0127016
461	AT4G00165	-	-	-2.40755	0.0184553	2.08479	0.0127342
462	AT5G35220	-	-	-0.5771	0.000109816	1.59711	0.0127542	PS
463	AT4G21445	-	-	-1.338	0.000301703	1.55383	0.0132729
464	AT4G04340	-	-	-0.507311	0.0055645	1.71703	0.0133034
465	AT1G80760	-	-	-1.33401	0.00424225	2.49689	0.0139523
466	AT5G07690	-	-	-1.93348	4.27e-05	3.15947	0.0140869	Gluco
467	AT3G61750	-	-	1.33325	0.0403465	2.39573	0.0141012
468	AT3G19710	-	-	-2.02157	1.82e-25	2.72673	0.0141306	Gluco
469	AT1G10960	-	-	-0.557743	7.34e-05	1.51428	0.0142702	PS
470	AT4G13770	-	-	-1.79543	1.01e-29	2.44458	0.014495	Gluco
471	AT1G45207	-	-	-1.87895	0.0207605	1.86315	0.0147341
472	AT1G62800	-	-	-1.8448	6.06e-09	1.61644	0.0148046
473	AT3G03780	-	-	-1.90767	1.07e-38	2.76042	0.0148121
474	AT5G23910	-	-	-2.75318	0.0102937	2.31685	0.0150664
475	AT5G63700	-	-	-1.2379	1.93e-12	1.77674	0.0154411
476	AT1G05640	-	-	-1.37294	0.00686909	2.50737	0.0157925
477	AT4G18570	-	-	1.3276	1.44e-08	1.53763	0.0158984
478	AT1G78370	-	-	-2.13782	4.81e-35	3.22597	0.016028
479	AT1G68890	-	-	-0.618752	5.75e-05	1.75266	0.0161007
480	AT5G59670	-	-	-2.07673	3.55e-08	1.58036	0.0168329
481	AT4G12917	-	-	-1.16376	0.000361363	2.53663	0.0171027
482	AT2G41940	-	-	-1.6421	2.04e-12	1.75784	0.0171399
483	AT2G45340	-	-	-0.587909	0.00173192	1.72393	0.0172603
484	AT4G13410	-	-	2.51028	1.76e-09	3.65411	0.0174299
485	AT3G02020	-	-	-2.09464	9.63e-22	2.26434	0.0180741
486	AT5G57180	-	-	-0.633235	0.000148702	1.8124	0.0181068
487	AT5G26850	-	-	-1.68645	3.62e-10	1.56724	0.0181068
488	AT3G54720	-	-	-1.84852	1.3e-08	2.38948	0.0181556
489	AT4G18440	-	-	1.12667	0.000297047	2.41618	0.018628
490	AT1G11303	-	-	-1.99775	1.4e-07	2.40058	0.0187516
491	AT2G25480	-	-	-1.17827	0.00373387	1.69809	0.0189844
492	AT1G62560	-	-	-1.86605	7.65e-15	2.40176	0.0191639	Gluco
493	AT2G01950	-	-	-2.72455	0.000694853	2.31603	0.0192066	Aux
494	AT1G11420	-	-	-2.52651	0.0404878	1.59536	0.0195784
495	AT5G60650	-	-	1.57121	0.0319719	1.6217	0.0195784
496	AT1G74430	-	-	0.974463	0.00849664	1.57205	0.0197179
497	AT3G54600	-	-	-1.69082	2.15e-23	2.76858	0.0197295
498	AT5G56850	-	-	-0.712686	9.71e-05	2.10986	0.0201392
499	AT1G14280	-	-	-1.1426	0.00926298	1.65303	0.0204597
500	AT1G18710	-	-	2.06048	1.35e-08	1.8699	0.0208864
501	AT4G12030	-	-	-1.96565	3.92e-12	1.74156	0.0212075	Gluco
502	AT2G02950	-	-	-1.33005	0.0259842	2.11917	0.0213695
503	AT2G18570	-	-	-2.15818	0.000558068	2.59868	0.0219902
504	AT5G57590	-	-	0.932256	0.0126236	1.94869	0.0219902
505	AT2G42320	-	-	-0.61666	0.0376744	1.96258	0.0221425
506	AT1G15550	-	-	-2.89957	0.00130813	2.95768	0.0227793	NA
507	AT5G03140	-	-	-0.575274	0.0188243	1.51104	0.0232238
508	AT1G80870	-	-	-0.584441	0.0137484	1.68893	0.0234644
509	AT2G25820	-	-	1.70255	0.000655567	1.86195	0.0235075
510	AT1G56720	-	-	2.22873	0.00772817	2.70992	0.0255163
511	AT3G15720	-	-	2.0184	0.00238166	2.05155	0.025717
512	AT5G61000	-	-	0.975982	0.00219131	2.05116	0.0257791
513	AT2G25420	-	-	-0.640141	0.00415355	1.60036	0.0259987
514	AT3G22210	-	-	-1.32653	0.000100465	1.85576	0.0266686
515	AT3G58990	-	-	-2.51463	1.74e-27	2.72733	0.0275493	Gluco
516	AT1G16410	-	-	-2.69412	2.14e-53	2.75311	0.0277321	Gluco
517	AT2G47180	-	-	0.732452	0.0412288	1.60523	0.0284
518	AT1G52000	-	-	1.98353	4.56e-26	2.66009	0.0286284
519	AT2G20180	-	-	1.44411	5.41e-16	1.56887	0.029696
520	AT4G14330	-	-	-4.54376	0.0408628	2.4763	0.0318135
521	AT3G50440	-	-	-1.15177	2.17e-06	1.6666	0.032295
522	AT5G61480	-	-	-1.01163	1.29e-06	1.70119	0.0323947
523	AT5G41050	-	-	1.03259	0.00135673	1.52861	0.0326092
524	AT5G61420	-	-	-2.30369	3.32e-25	2.25617	0.0331659	Gluco
525	AT2G07680	-	-	-1.04061	5.79e-07	1.50906	0.0335097
526	AT5G28030	-	-	-1.25429	3.07e-06	1.75761	0.0339346
527	AT4G27730	-	-	-0.924874	0.000650926	1.68679	0.0341706
528	AT3G61880	-	-	-0.872497	0.000267314	1.52894	0.0341706
529	AT2G45190	-	-	-1.10915	0.0287959	1.93137	0.0350037
530	AT5G48310	-	-	-4.57637	0.0433367	2.13315	0.0362002
531	AT5G10390	-	-	1.15245	0.00422013	1.92915	0.0370234
532	AT1G73325	-	-	1.60028	1.22e-22	3.16173	0.0370234
533	AT2G02020	-	-	-0.841335	0.0340583	2.09263	0.037075
534	AT5G66770	-	-	-0.874941	3.76e-05	1.63509	0.0393955
535	AT3G06020	-	-	-1.74814	0.00634284	1.5323	0.0413402
536	AT1G60600	-	-	-0.666277	0.000456593	1.53808	0.0422879
537	AT1G78030	-	-	-1.03568	0.0287019	1.9759	0.0451945
538	AT1G52040	-	-	3.55338	1.3e-34	3.26528	0.0453975
