## Supplementary Table 3 for "ER-anchored protein sorting controls the fate of two proteasome activators for intracellular organelle communication during proteotoxic stress"

### Sheet: Table_S3
GroupName	Project	Treatmant	Mean	Median	Ptsm_FC	PS_FC
SRP011410.2.1	SRP011410	shade treated	-0.833607	-0.985262	-0.613859	1.07594
PRJNA271131.2.7	PRJNA271131	low MgCl2	-0.940062	-0.982106	0.418342	-0.530377
PRJNA434451.2.2	PRJNA434451	syringe infiltration with water for 6 hours	-0.921671	-0.980496	0.354489	-0.840832
PRJNA231064.2.1	PRJNA231064	Botrytis 36h	-0.892591	-0.978931	0.372528	-0.81035
PRJNA511671.2.8	PRJNA511671	drought-stressed DT5	-0.975501	-0.978683	0.951626	-1.77784
PRJNA421490.2.2	PRJNA421490	43°C	-0.927011	-0.978623	0.582534	-0.165251
PRJNA434451.2.1	PRJNA434451	flg22	-0.914723	-0.978214	0.521297	-0.734808
PRJNA348660.2.1	PRJNA348660	Pi starvation	-0.872841	-0.97756	0.13843	-0.957488
PRJNA350795.2.1	PRJNA350795	copper-2h	-0.935728	-0.976882	0.268892	-0.525101
PRJNA511671.2.7	PRJNA511671	drought-stressed DT4	-0.913084	-0.974846	0.599907	-0.397379
PRJNA279504.2.1	PRJNA279504	prolonged darkness for 48h	-0.654589	-0.974712	-0.105052	-1.32837
PRJNA281364.2.3	PRJNA281364	dark 2day	-0.644951	-0.97421	-0.105064	-1.30094
PRJNA279504.2.2	PRJNA279504	prolonged darkness for 72h	-0.631324	-0.974069	-0.0984605	-1.5145
PRJNA302108.2.1	PRJNA302108	Pi starvation	-0.749202	-0.973672	0.0836503	-0.782202
PRJNA281364.2.4	PRJNA281364	dark 3day	-0.601464	-0.972462	-0.0984486	-1.51422
PRJNA279504.2.5	PRJNA279504	prolonged darkness for 24h	-0.744049	-0.972403	-0.0269334	-0.965725
PRJNA281364.2.1	PRJNA281364	dark 1day	-0.714808	-0.97192	-0.0264855	-0.962548
PRJNA511671.2.4	PRJNA511671	drought	-0.60093	-0.971805	0.248802	-1.18756
PRJNA281364.2.5	PRJNA281364	dark 3day	-0.343549	-0.969738	-0.000166769	-1.09959
PRJNA416120.2.3	PRJNA416120	cold 24h*	-0.654647	-0.969729	0.13198	-0.507497
PRJNA230565.2.2	PRJNA230565	IAA 4h	-0.487329	-0.969144	0.0779742	-0.610334
PRJNA381354.2.2	PRJNA381354	Al3+*	-0.832601	-0.96853	0.284152	-2.06407
PRJNA297270.2.1	PRJNA297270	BHTC 0.1uM	-0.540745	-0.967783	-0.152223	0.591868
PRJNA271131.2.3	PRJNA271131	high CO2	-0.270102	-0.964982	0.0519894	-0.715459
PRJNA308080.2.1	PRJNA308080	P-deficient	-0.286122	-0.96433	0.126319	-1.15824
PRJNA308080.2.3	PRJNA308080	P-deficient	-0.255733	-0.960497	-0.00302298	-1.0201
PRJNA156671.2.5	PRJNA156671	avirulent,12hpi	-0.445975	-0.959827	0.109353	-0.709388
PRJNA378644.2.17	PRJNA378644	dcmu_30um heat 27 VS heat 27	-0.175759	-0.958832	0.0570324	0.622756
PRJNA324514.2.4	PRJNA324514	Heat 24h vs. 1h	-0.111495	-0.957729	0.103833	-1.33827
PRJNA320769.2.3	PRJNA320769	Injury + Auxin time 55h	-0.908375	-0.957697	0.47303	-1.28796
PRJNA354369.2.3	PRJNA354369	BTH 5h	-0.100357	-0.957447	0.100751	-0.537044
PRJNA271131.2.5	PRJNA271131	low MgCl2 + high CO2	-0.0678276	-0.954282	0.0121095	-0.835691
PRJNA429734.2.1	PRJNA429734	dark	-0.0764834	-0.953293	0.0451597	-0.681104
PRJNA252931.2.1	PRJNA252931	dark	-0.0543176	-0.952551	0.0130424	-0.675743
PRJNA303108.2.1	PRJNA303108	DPMP	-0.0472139	-0.951109	0.076381	-0.645578
PRJNA320769.2.1	PRJNA320769	auxin time 55h	-0.893961	-0.947167	0.38927	-0.921833
PRJNA321559.2.4	PRJNA321559	6h after infiltration with Empty vector*	-0.934855	-0.946402	1.21726	-2.14071
PRJNA321559.2.9	PRJNA321559	12h after infiltration with HopAM1*	-0.931287	-0.944134	1.31328	-2.46762
PRJNA525303.2.7	PRJNA525303	t-chalcone 12h	-0.264424	-0.942245	0.509369	-0.556155
PRJNA321559.2.12	PRJNA321559	10h after infiltration with Empty vector*	-0.935626	-0.941919	1.27938	-2.47697
PRJNA321559.2.10	PRJNA321559	12h after infiltration with Empty vector*	-0.930989	-0.939607	1.2436	-2.03746
PRJNA321559.2.2	PRJNA321559	8h after infiltration with Empty vector*	-0.926874	-0.934689	1.29425	-1.55381
PRJNA321559.2.11	PRJNA321559	10h after infiltration with HopAM1*	-0.922212	-0.93317	1.17731	-1.63968
PRJEB20420.2.1	PRJEB20420	dark 3d	-0.511897	-0.927861	0.15487	-1.74821
PRJNA321559.2.1	PRJNA321559	8h after infiltration with HopAM1*	-0.913882	-0.923226	0.925319	-1.5376
PRJEB14503.2.1	PRJEB14503	12 h ethanol	-0.830395	-0.923005	-0.148717	2.1674
PRJNA321559.2.5	PRJNA321559	4h after infiltration with HopAM1*	-0.906494	-0.913577	0.678665	-1.17757
PRJNA287627.2.9	PRJNA287627	Colletotrichum tofieldiae 24dpi (under low phosphate)	-0.888204	-0.911987	-0.105911	0.712957
PRJNA319138.2.1	PRJNA319138	narciclasine	-0.451991	-0.906224	0.0415275	-0.528325
PRJNA321559.2.6	PRJNA321559	4h after infiltration with Empty vector*	-0.894927	-0.903841	0.573337	-1.61494
PRJNA360931.2.2	PRJNA360931	fixed carbon starvation 5 day	-0.199366	-0.902631	0.0728893	-1.04641
PRJEB29530.2.1	PRJEB29530	SA	-0.864728	-0.899606	0.340773	-0.576123
PRJEB28610.2.1	PRJEB28610	dark 4d	-0.778617	-0.898996	0.739646	-1.90528
PRJNA325245.2.1	PRJNA325245	BTH	-0.817375	-0.897981	0.352	-0.528156
PRJNA489360.2.1	PRJNA489360	NPA	-0.719808	-0.894368	-0.102194	0.762417
PRJNA383861.2.14	PRJNA383861	flg22+Ed	-0.841327	-0.893107	0.545501	-1.00736
PRJNA321559.2.3	PRJNA321559	6h after infiltration with HopAM1*	-0.894582	-0.892839	0.768829	-1.14577
PRJEB6701.2.1	PRJEB6701	cold	-0.528932	-0.892554	0.20865	-0.900092
PRJNA267681.2.2	PRJNA267681	cold10 24h	-0.892285	-0.890954	0.255856	-0.693307
PRJNA339647.2.1	PRJNA339647	Red light	-0.543336	-0.890297	-0.0578551	0.818044
PRJDB8006.2.2	PRJDB8006	dark2daylight2day	-0.724946	-0.888254	-0.299916	1.42051
PRJDB6573.2.3	PRJDB6573	4 days after stress application	-0.887459	-0.888101	0.198748	-0.524054
PRJNA412233.2.1	PRJNA412233	dark for 2 weeks*	-0.789494	-0.886365	0.155514	-3.64832
PRJNA313379.2.5	PRJNA313379	flg22 5 hrs	-0.826407	-0.88592	1.25132	-2.14872
PRJNA401073.2.1	PRJNA401073	cold	-0.600008	-0.885904	0.19224	-0.668302
PRJNA383861.2.9	PRJNA383861	flg22	-0.806984	-0.881159	0.311261	-0.68997
PRJNA313379.2.4	PRJNA313379	flg22 3 hrs	-0.796575	-0.880445	1.01425	-1.90645
PRJEB26953.2.1	PRJEB26953	inoculated with Hpa*	-0.783694	-0.877029	0.32397	-0.533859
PRJNA413141.2.1	PRJNA413141	Verticillium dahliae 24h	-0.826238	-0.87631	0.0370789	-0.520221
PRJDB7911.2.3	PRJDB7911	CIM14daySIM7day	-0.413241	-0.874099	-0.100468	2.54115
PRJNA414125.2.5	PRJNA414125	#NAME?	-0.797381	-0.869647	0.102334	-0.786996
PRJEB26953.2.4	PRJEB26953	inoculated with Hpa*	-0.710132	-0.867848	0.244074	-0.693977
PRJNA224705.2.4	PRJNA224705	180min_flg22	-0.509208	-0.865008	0.0495659	-3.37134
PRJNA485134.2.1	PRJNA485134	Warming	-0.636486	-0.864299	-0.158751	0.613513
PRJEB14503.2.2	PRJEB14503	dexamethasone	-0.635742	-0.860331	-0.119579	1.68226
PRJNA389285.2.1	PRJNA389285	ABA 3h	-0.415907	-0.859652	0.0733118	-0.740179
PRJNA489360.2.3	PRJNA489360	Anchorene	-0.475021	-0.857835	0.0332528	-0.524425
PRJNA317692.2.1	PRJNA317692	paraquat ï¼ˆoxidative stress)	-0.516191	-0.856031	0.038069	-1.01741
PRJNA485747.2.5	PRJNA485747	ERIC 24h*	-0.320636	-0.853885	-0.280173	0.963933
PRJNA344394.2.1	PRJNA344394	high CO2 (HC; 1% CO2)	-0.451451	-0.852465	-0.0464995	-0.717304
PRJNA313379.2.3	PRJNA313379	flg22 2 hrs	-0.348207	-0.852123	0.273414	-1.94479
PRJEB26953.2.2	PRJEB26953	inoculated with Hpa*	-0.800128	-0.85123	0.292492	-0.519824
PRJNA321559.2.8	PRJNA321559	2h after infiltration with Empty vector*	-0.538491	-0.850651	0.437022	-1.3131
PRJNA316322.2.3	PRJNA316322	dark to light 1h	-0.345796	-0.850292	0.00561036	0.868428
PRJNA313379.2.6	PRJNA313379	flg22 9 hrs	-0.331211	-0.847158	0.565198	-1.28836
PRJNA304946.2.1	PRJNA304946	DEX treat	-0.356507	-0.844957	0	-1.15273
PRJNA525303.2.10	PRJNA525303	t-chalcone 24h	-0.202909	-0.835894	0.1926	-0.539036
PRJNA381131.2.1	PRJNA381131	IAA for 6 h	-0.316742	-0.835029	0.0966774	-0.995978
PRJNA285810.2.2	PRJNA285810	Short OG-mix	-0.145284	-0.834399	0.034801	-0.620905
PRJNA389285.2.2	PRJNA389285	ABA 3h	-0.254219	-0.831398	0.102388	-0.552532
PRJEB26953.2.3	PRJEB26953	inoculated with Hpa*	-0.727366	-0.822729	0.196733	-0.556003
PRJNA471797.2.1	PRJNA471797	FR_R light VS FR	-0.0161681	-0.816459	-0.0179573	1.52143
PRJNA495850.2.2	PRJNA495850	excess-light*	-0.000549101	-0.815909	-0.154967	-0.611157
PRJNA485747.2.2	PRJNA485747	ERIC 12h*	-0.00029148	-0.814301	-0.105056	0.829513
PRJNA485747.2.4	PRJNA485747	ERIC 6h*	-0.0130584	-0.812036	-0.0594669	0.767881
SRP012576.2.3	SRP012576	SA 5day	-0.220371	-0.809778	0.0776506	-0.804263
PRJNA322265.2.2	PRJNA322265	MG132 24h	-0.767141	-0.789248	0.898547	-0.128645
PRJNA376779.2.1	PRJNA376779	Spaceflight	-0.665119	-0.784288	0.186848	-0.516871
PRJNA232536.2.5	PRJNA232536	Waco9_0ddpi	-0.29834	-0.662829	-10.954	0.990446
PRJNA422118.2.1	PRJNA422118	10 mM KNO3	-0.503998	-0.576628	-0.165556	0.698777
PRJNA484670.2.2	PRJNA484670	CMC	-0.0619027	-0.528016	0.705863	0.00885868
PRJNA232536.2.1	PRJNA232536	Emoy2_0ddpi	-0.0978488	-0.522545	-11.3419	0.26388
PRJNA397098.2.53	PRJNA397098	P3N3_minusP_100uM	-0.47941	-0.514514	0.145086	-0.527618
PRJNA475542.2.11	PRJNA475542	photoperiod*	-0.12309	-0.46596	-0.0199177	0.555052
PRJNA475542.2.2	PRJNA475542	photoperiod*	-0.0312179	-0.395846	-0.0174216	0.600698
PRJDB5858.2.6	PRJDB5858	light 19h (light/dark 12h/12h)	-0.177292	-0.356861	0.866707	-0.408333
PRJDB5858.2.4	PRJDB5858	light 13h (light/dark 12h/12h)	-0.19731	-0.346294	1.04927	-0.613942
PRJDB5858.2.5	PRJDB5858	light 7h (light/dark 12h/12h)	-0.10278	-0.336159	0.620272	-0.113858
PRJDB5858.2.2	PRJDB5858	light 7h (light/dark 12h/12h)	-0.106989	-0.329346	0.19612	0.519839
PRJDB7911.2.1	PRJDB7911	CIM 14day	0.0143959	-2.98e-06	0.0357437	-1.46836
PRJNA322265.2.1	PRJNA322265	MG132 3h	0.0845245	0.71827	0.84594	0.163347
PRJNA369530.2.1	PRJNA369530	Dark	0.28778	0.72772	-0.0449037	-3.22478
PRJNA369429.2.1	PRJNA369429	Dark	0.28644	0.729177	-0.0445913	-3.22477
PRJNA196840.2.1	PRJNA196840	flg22	0.625005	0.80373	-0.551302	-0.162204
SRP012576.2.2	SRP012576	Pst(avrPphB) at 5dpi	0.4078	0.815923	-0.207115	-0.564102
PRJNA375085.2.1	PRJNA375085	dark	0.0420273	0.81793	-0.0121366	-3.16323
PRJDB7911.2.2	PRJDB7911	SIM1dayCIM14day	0.0692682	0.821197	-0.0364748	-1.0992
PRJNA382136.2.11	PRJNA382136	N_VS_KCl 15min	0.10713	0.821634	0.106166	0.528848
PRJEB28610.2.2	PRJEB28610	4-day dark Test at 16°C	0.0701492	0.823637	-1.73371	-0.466367
PRJNA313379.2.1	PRJNA313379	flg22 18 hrs	0.15614	0.830294	-0.0885712	-0.843289
PRJNA224705.2.7	PRJNA224705	030min_flg22	0.191016	0.832196	-0.0919546	-0.54907
PRJNA369750.2.2	PRJNA369750	stratification 1h	0.100766	0.83247	0.0153948	1.42359
PRJEB27631.2.1	PRJEB27631	dark 2day	0.150591	0.83327	-0.0820278	-1.25043
PRJNA375085.2.2	PRJNA375085	Spaceflight	0.569943	0.855813	-0.146657	-1.38451
PRJNA392695.2.1	PRJNA392695	heat 40 pollen	0.564695	0.856927	0.680927	0.32449
PRJNA294313.2.2	PRJNA294313	Heterodera schachti nematodes 10dpi	0.630758	0.85835	0.0126601	0.537047
PRJNA369750.2.1	PRJNA369750	seed freshly to dry	0.543294	0.860524	0.298712	0.6805
PRJNA321559.2.7	PRJNA321559	2h after infiltration with HopAM1*	0.381629	0.860628	-0.170948	-1.02443
PRJNA429126.2.1	PRJNA429126	BA	0.420751	0.863182	0.0282627	0.552193
PRJNA287627.2.3	PRJNA287627	Colletotrichum tofieldiae 16dpi	0.507509	0.864132	-0.0406982	-0.571541
PRJNA210438.2.2	PRJNA210438	MeJA	0.808405	0.865944	-0.107797	-0.982495
PRJNA287627.2.8	PRJNA287627	Colletotrichum tofieldiae 16dpi (under low phosphate)	0.689386	0.86607	0.0115344	-0.644432
PRJNA224705.2.2	PRJNA224705	060min_flg22	0.429808	0.867297	-0.284515	-1.04731
PRJNA369750.2.3	PRJNA369750	stratification 12h	0.39636	0.868452	-0.196795	-0.812089
PRJEB15457.2.1	PRJEB15457	dry	0.161915	0.869921	-0.0725824	-3.27042
PRJNA224705.2.3	PRJNA224705	120min_flg22	0.456254	0.875731	-0.315164	-3.34054
PRJNA504740.2.1	PRJNA504740	DSF+flg22	0.737085	0.881808	-0.273298	-0.564857
PRJNA473032.2.2	PRJNA473032	touch 12h30	0.613319	0.883235	-0.0555291	-0.525927
PRJNA382136.2.10	PRJNA382136	N_VS_KCl 90min	0.237218	0.889026	0.656742	0.571776
PRJNA354686.2.1	PRJNA354686	white light_6h	0.78015	0.89571	0.198619	0.690588
PRJNA316322.2.4	PRJNA316322	dark to light 6h	0.831156	0.896864	0.209274	1.51756
PRJNA313379.2.2	PRJNA313379	flg22 1 hr	0.836324	0.900715	-0.571359	-1.37095
PRJNA267681.2.1	PRJNA267681	cold10 1h	0.58061	0.902264	-0.101273	-0.525783
PRJNA433852.2.2	PRJNA433852	propiconazole plus diphenylene iodonium condition	0.780932	0.914675	0.172999	0.502199
PRJNA259643.2.1	PRJNA259643	switch dark to light 6h	0.785489	0.921564	0.190298	0.949112
PRJNA297270.2.4	PRJNA297270	BHTC	0.738622	0.926426	-0.0495146	-0.551302
PRJNA513852.2.6	PRJNA513852	salt condition	0.670622	0.934146	-0.145831	-0.511108
PRJNA486344.2.1	PRJNA486344	flg22	0.248265	0.93821	-0.0504824	-0.578968
PRJNA352036.2.1	PRJNA352036	white light_6h	0.790782	0.945413	0.201292	0.660412
PRJNA176940.2.1	PRJNA176940	cycloheximide	0.0211154	0.950581	-0.753359	-0.279747
PRJNA378644.2.13	PRJNA378644	heat27 dbmib_50um VS dbmib_50um	0.190463	0.953699	-0.120574	-0.541947
PRJNA511671.2.3	PRJNA511671	drought	0.184952	0.958318	-0.0637792	-0.548987
PRJNA289063.2.7	PRJNA289063	red 6h	0.150325	0.960728	-0.0660169	0.657388
PRJNA454174.2.1	PRJNA454174	pulse 2h after 24h dark VS 24h dark	0.265139	0.962113	-0.0637251	-0.789879
PRJNA289063.2.6	PRJNA289063	red 6h	0.273916	0.964978	-0.0548716	0.763312
PRJNA324514.2.3	PRJNA324514	Heat 12h vs. 1h	0.400913	0.966051	-0.0703083	-0.712945
PRJNA209324.2.2	PRJNA209324	third dehydration	0.739748	0.969771	-0.182937	-0.805772
PRJNA378644.2.9	PRJNA378644	heat 27	0.664661	0.97051	-0.106394	-0.522772
PRJNA242702.2.1	PRJNA242702	Pi starvation	0.741676	0.972227	-0.0462719	-0.652608
PRJNA209324.2.1	PRJNA209324	first dehydration	0.557925	0.974532	-0.0911656	-0.573046
PRJNA448925.2.7	PRJNA448925	gamma-irradiated 12h	0.787706	0.974732	0.229794	0.521275
PRJNA449911.2.1	PRJNA449911	dark	0.857353	0.978853	-0.170453	-0.619578
PRJNA317804.2.2	PRJNA317804	SA	0.206364	0.980944	0.131274	1.55992
PRJNA354949.2.1	PRJNA354949	heat	0.80054	0.984827	0.260917	0.528958
PRJNA218027.2.1	PRJNA218027	2 hr. hypoxia	0.998654	1	0	-12.8486
PRJDB4993.2.1	PRJDB4993	10 micromolar AlCl3 for 9 hours	-0.750283	-0.878432	0.366007	-0.328259
PRJDB5858.2.1	PRJDB5858	light 13h (light/dark 12h/12h) dag22-zt13	-0.182574	-0.363532	0.343044	-0.353306
PRJEB26953.2.5	PRJEB26953	inoculated with Hpa Wt At 48H	-0.818198	-0.844656	0.35232	-0.426556
PRJNA196840.2.2	PRJNA196840	flg22 100nM 1h	0.524515	0.765042	-0.408749	-0.336391
PRJNA224705.2.1	PRJNA224705	flg22 100nM 45min	0.537943	0.857287	-0.36407	-0.497298
PRJNA345276.2.3	PRJNA345276	Heat shock 37°C 1h	0.597604	0.98614	0.356595	0.340164
PRJNA354373.2.3	PRJNA354373	Pto DC3000 cor- (HopBB1) 24H	-0.896952	-0.906548	0.341476	-0.338553
PRJNA411947.2.1	PRJNA411947	27 hours of cold 4°C Test cotyledon	-0.857918	-0.976107	0.420178	-0.333655
PRJNA416871.2.1	PRJNA416871	SA 0.5mM 24h	-0.871871	-0.88834	0.355361	-0.482004
PRJNA448925.2.8	PRJNA448925	gamma-irradiated 24h	0.71508	0.971029	0.343161	0.348597
SRP012576.2.1	SRP012576	Pst at 5dpi	-0.589828	-0.891219	-0.483653	-0.4013
