## Supplementary Table 4 for "ER-anchored protein sorting controls the fate of two proteasome activators for intracellular organelle communication during proteotoxic stress"

### Sheet: Sheet1
Primers used in this study
Name	Sequence	Purpose	Origin
Cloning
Attb1-NAC53_Fw	GGGGACAAGTTTGTACAAAAAAGCAGGCTTC ATGGGTCGTGGCTCAGTAACA	GW Entry Vector	This study
Attb2-NAC53_Rv_Stop	ggggaccactttgtacaagaaagctgggtt tca CCTGGAAGAGACCAAAAT	GW Entry Vector	This study
Attb2-NAC53_Rv_woCter	ggggaccactttgtacaagaaagctgggtt tcaTAACATTGCCCATGCTGAACT	GW Entry Vector	This study
Attb1-NAC78_Fw	GGGGACAAGTTTGTACAAAAAAGCAGGCTTC ATGGGTCGTGGCTCAGTGACG	GW Entry Vector	This study
Attb2-NAC78_Rv_Stop	ggggaccactttgtacaagaaagctgggtt tta CCGAGCAGACACCATGGT	GW Entry Vector	This study
Attb2-NAC78_Rv_woCter	ggggaccactttgtacaagaaagctgggtt tta GACTAACATAGCTCTTGT	GW Entry Vector	This study
NAC53FL_GG_Fw	GAGAAGACGATACGGGTCTCACACC ATGGGTCGTGGCTCAGTAACA	GG Module LI/pENTR	This study
NAC53FL_GG_Rv_woStop	GAGAAGACGACAGAGGTCTCACCTT CCTGGAAGAGACCAAAATGCT	GG Module LI/pENTR	This study
NAC78FL_GG_Fw	GAGAAGACGATACGGGTCTCACACC ATGGGTCGTGGCTCAGTGACG	GG Module LI/pENTR	This study
NAC78FL_GG_Rv_woStop	GAGAAGACGACAGAGGTCTCACCTT CCGAGCAGACACCATGGTTAC	GG Module LI/pENTR	This study
NAC53_NoRM_Rv	GAGAAGACGA ATAT CCCATCTCAGTCGCACG	GG Module LI/pENTR with RM deletion	This study
NAC53_NoRM_Fw	GAGAAGACGA ATAT GAGATTCTTAATGGTTCAAAA	GG Module LI/pENTR with RM deletion	This study
NAC78_NoRM_Rv	GAGAAGACGA ATAC CCTTTCTCCGTAGCACG	GG Module LI/pENTR with RM deletion	This study
NAC78_NoRM_Fw	GAGAAGACGA GTAT GAGATTCGTAATGGTTCAAGA	GG Module LI/pENTR with RM deletion	This study
HRD1a_Fw_GG_C	GAGAAGACGATACGGGTCTCACACC ATGATTCGACTAAGAACATACGC	GG Module LI/pENTR	This study
HRD1a_Rv_GG_stop_D	GAGAAGACGACAGAGGTCTCACCTT TCACTCTGCTGCATCAGCAAC	GG Module LI/pENTR	This study
HRD1b_Fw_GG_C	GAGAAGACGATACGGGTCTCACACC ATGATTCAGCTAAAGGTTTACGC	GG Module LI/pENTR	This study
HRD1b_Rv_GG_stop_D	GAGAAGACGACAGAGGTCTCACCTT CTATGCAGTATCCGCAACGGA	GG Module LI/pENTR	This study
HRD1a_Fw_noHelix_wATG_C	GAGAAGACGATACGGGTCTCACACCATGTTGCATTTGTTACGGGAG	GG Module LI/pENTR	This study
HRD1b_Fw_noHelix_wATG_C	GAGAAGACGATACGGGTCTCACACCATGCTTCCCTTGCATCTAATACGG	GG Module LI/pENTR	This study
promPSAD1_C_Fw	GAGAAGACGATACGGGTCTCACACCATGATGTATTTTCGGAAAATG	GG Module LI/pENTR	This study
promPSAD1_D_Rv	GAGAAGACGACAGAGGTCTCACCTTGACCAAATCATTTGGATTGAT	GG Module LI/pENTR	This study
promLHCA3_C_Fw	GAGAAGACGATACGGGTCTCACACCAAGCAACACAAAGCAAGCA	GG Module LI/pENTR	This study
promLHCA3_D_Rv	GAGAAGACGACAGAGGTCTCACCTTATGAATCAGTTCTCAGTTTCT	GG Module LI/pENTR	This study
promPSAD1_SDM_noPRCE_Fwd	TTCAATCTTCTAAGCTCAAAGCC	SDM for promPSAD1 to remove PRCE	This study
promPSAD1_SDM_noPRCE_Rev	AATCAAAATTAGCTTTTTCTAGAATC	SDM for promPSAD1 to remove PRCE	This study
promLHCa3_SDM_noPRCE_Fwd	ATGAAGGATCACATAGTTAATAAG	SDM for promLHCa3 to remove PRCE	This study
promLHCa3_SDM_noPRCE_Rev	AAGAAACAATTTGTGATGGAAATTG	SDM for promLHCa3 to remove PRCE	This study
AtCDC48c_Fw	GAGAAGACGATACGGGTCTCACACC ATGTCAAACGAACCGGAA	GG Module LI/pENTR	This study
AtCDC48c_Rv_Nostop	GAGAAGACGACAGAGGTCTCACCTT ACTGTAGAGATCGTCGTCATC	GG Module LI/pENTR	This study
qPCR
PP2a_LP	TAAcgtggccaaaatgatgc	RT-qPCR (housekeeping)	Üstün et al., 2018
PP2a_RP	gttctccacaaccgcttggt	RT-qPCR (housekeeping)	Üstün et al., 2018
PBA1_LP	CGCTACTTCCTTCACCAGCA	RT-qPCR	Üstün et al., 2018
PBA1_RP	CCTCCAATGGCAAACGGTTG	RT-qPCR	Üstün et al., 2018
RPN10_LP	AACCGCAGCTATCCAGATCG	RT-qPCR	Üstün et al., 2018
RPN10_RP	ACATAGCCACTTGCACCCTC	RT-qPCR	Üstün et al., 2018
RPT1a_LP	CGATTTGGAAATCCGGCGAC	RT-qPCR	Gladman et al., 2016
RPT1a_RP	TGATCTTCTTGGCGAGATCCT	RT-qPCR	Gladman et al., 2016
RPN12a_LP	TCCTTCATGGAGGGTGCCTA	RT-qPCR	Gladman et al., 2016
RPN12a_RP	ACGGAATCTCTTTGCACGGT	RT-qPCR	Gladman et al., 2016
NAC53_LP	TGTTGGGTGCTATTCCTGCT	RT-qPCR	Gladman et al., 2016
NAC53_RP	CTGATGATTGTGCTGCGTGT	RT-qPCR	Gladman et al., 2016
NAC78_LP	CATGACTCTAGCAGCGGACA	RT-qPCR	Gladman et al., 2016
NAC78_RP	ATCGCATCATCCTGTTGGAC	RT-qPCR	Gladman et al., 2016
RTqP_LHCa3_F	CGTCTTGACCAGCCTCAAGT	RT-qPCR	This study
RTqP_LHCa3_R	CGAAGAAGCCAATGGTAGCG	RT-qPCR	This study
RTqP_PSAD1_F	AAGCACCGGTGGTCTTCTAC	RT-qPCR	This study
RTqP_PSAD1_R	TCCTCCTGTCGGCATCTCAA	RT-qPCR	This study
ChIP_PSAD1_F	CGGTACCCAATTGAACAAGG	ChIP-qPCR	This study
ChIP_PSAD1_R	ATGTGTTGGGCTTTGAGCTT	ChIP-qPCR	This study
CHIP_LHCA3_Fw	TTAATGCCCAAGGATGAAGG	ChIP-qPCR	This study
CHIP_LHCA3_Rv	GCAACTCTGGATAGGGCAAA	ChIP-qPCR	This study
EMSA
PRCE_PSAD1_plus_ATTO	TTTGATTCAGGCCCAAGTTTCAATC	Oligo + with Probe ATTO565	This study
PRCE_PSAD1_plus	TTTGATTCAGGCCCAAGTTTCAATC	Oligo + no Probe	This study
PRCE_PSAD1_minus	GATTGAAACTTGGGCCTGAATCAAA	Oligo - complement	This study
PRCE_LHCA3_plus_ATTO	GTTTCTTAATGCCCAAGGATGAAGG	Oligo + with Probe ATTO565	This study
PRCE_LHCA3_plus	GTTTCTTAATGCCCAAGGATGAAGG	Oligo + no Probe	This study
PRCE_LHCA3_minus	CCTTCATCCTTGGGCATTAAGAAAC	Oligo - complement	This study
PRCE_PSAD1_plus_mut	TTTGATTCAGTTTTTAGTTTCAATC	Oligo + no Probe mutated	This study
PRCE_PSAD1_minus_mut	GATTGAAACTAAAAACTGAATCAAA	Oligo - complement mutated	This study
PRCE_LHCA3_plus_mut	GTTTCTTAATTTTTTAGGATGAAGG	Oligo + no Probe mutated	This study
PRCE_LHCA3_minus_mut	CCTTCATCCTAAAAAATTAAGAAAC	Oligo - complement mutated	This study
